# TP53-META, a meta-analysis tool for comparative transcriptomics of TP53 dependency: Examples from target silencing and liver fibrosis

**DOI:** 10.1101/2025.10.14.682117

**Authors:** Ayse G. Keskus, Eren Kumak, Merve Vural-Ozdeniz, Abdul Moiz Aftab, Said Tirkayi, Thomas Darde, Ozlen Konu

## Abstract

**Background:** TP53 is the most frequently mutated transcription factor (TF) in sporadic cancers; and its targets exhibit dysregulation at the level of expression in both cancer and non-cancer pathologies. However, there is not yet a web-based tool that enables meta-analysis and visualization of TP53-related gene expression datasets, although several databases exist to access and annotate TP53 target information. To address this gap, we developed TP53-META, an interactive R Shiny-based web tool that allows users to upload and simultaneously analyze user’s or integrated public RNA-seq datasets for effects of TP53 depletion and/or induction on the transcriptome.

**Results:** TP53-META can be used to visualize significant expression clusters as well as TF-TF, pathway-pathway, disease-gene and treatment-gene networks to determine TP53 dependency of selected treatment contrasts. We demonstrated the utility of TP53-META through two case studies. In the first, using an in-house RNA-seq data from MCF7 cells treated with siRNAs against CHRNA5 and TP53, we identified TP53-independent and dependent transcriptomic changes by CHRNA5 depletion by comparing with selected public datasets in TP53-META. In the second, we demonstrated the user data upload functionality of TP53-META before meta-analysis and extracted commonly modulated TP53-related genes in liver fibrosis using public RNA-seq datasets. TP53-META is available at http://konulabapps.bilkent.edu.tr:3838/TP53-Meta1.5/

**Conclusions:** By facilitating meta-analysis, clustering, and network-based visualizations, TP53-META enables researchers to efficiently integrate and explore TP53-related transcriptomic datasets from diverse sources, and help uncover robust expression patterns, and investigate context-specific TP53 functions.
