## Additional File 6 for "TP53-META, a meta-analysis tool for comparative transcriptomics of TP53 dependency: Examples from target silencing and liver fibrosis"

### Sheet: Sheet1
TP53
ONTOLOGY	ID	Description	GeneRatio	BgRatio	RichFactor	FoldEnrichment	zScore	pvalue	p.adjust	qvalue	geneID	Count
BP	GO:0072331	signal transduction by p53 class mediator	15/92	183/18986	0.082	16.916	15.0963	1.10667e-14	2.40811e-11	1.80096e-11	ACER2/AEN/BAX/BBC3/CDKN1A/EDA2R/PHLDA3/PLK3/PPM1D/RBM38/RPS27L/RRM2B/SESN2/TRIAP1/ZNF385A	15
BP	GO:0072332	intrinsic apoptotic signaling pathway by p53 class mediator	10/92	86/18986	0.116	23.996	14.9148	1.13124e-11	1.23079e-08	9.20474e-09	AEN/BAX/BBC3/CDKN1A/EDA2R/PHLDA3/RPS27L/RRM2B/TRIAP1/ZNF385A	10
BP	GO:0030330	DNA damage response, signal transduction by p53 class mediator	9/92	76/18986	0.118	24.439	14.2866	1.07771e-10	7.81702e-08	5.84612e-08	ACER2/CDKN1A/PLK3/PPM1D/RBM38/RPS27L/SESN2/TRIAP1/ZNF385A	9
BP	GO:0042770	signal transduction in response to DNA damage	12/92	194/18986	0.062	12.765	11.4934	1.63662e-10	8.90322e-08	6.65846e-08	ACER2/CCNG1/CDKN1A/GADD45A/PLK3/PPM1D/RBM38/RPS27L/SESN2/TRIAP1/XPC/ZNF385A	12
BP	GO:0008630	intrinsic apoptotic signaling pathway in response to DNA damage	9/92	106/18986	0.085	17.522	11.9028	2.20679e-09	9.60393e-07	7.18251e-07	AEN/BAX/BBC3/CDKN1A/PHLDA3/RPS27L/TRIAP1/TRIM32/ZNF385A	9
BP	GO:0042771	intrinsic apoptotic signaling pathway in response to DNA damage by p53 class mediator	7/92	47/18986	0.149	30.736	14.2426	2.67185e-09	9.6899e-07	7.2468e-07	AEN/BBC3/CDKN1A/PHLDA3/RPS27L/TRIAP1/ZNF385A	7
BP	GO:0009314	response to radiation	15/92	442/18986	0.034	7.003	8.9115	3.21502e-09	9.99413e-07	7.47432e-07	AEN/BAX/BBC3/CDKN1A/DDB2/GADD45A/PCNA/PLK3/POLH/PPM1D/TIGAR/TP53INP1/TRIAP1/TRIM32/XPC	15
BP	GO:0034644	cellular response to UV	8/92	91/18986	0.088	18.142	11.4382	1.36403e-08	3.71016e-06	2.77472e-06	BAX/CDKN1A/DDB2/PCNA/POLH/TP53INP1/TRIAP1/XPC	8
BP	GO:0071478	cellular response to radiation	10/92	185/18986	0.054	11.155	9.6854	2.1846e-08	5.28187e-06	3.95016e-06	BAX/BBC3/CDKN1A/DDB2/GADD45A/PCNA/POLH/TP53INP1/TRIAP1/XPC	10
BP	GO:0097193	intrinsic apoptotic signaling pathway	12/92	327/18986	0.037	7.573	8.36649	5.89354e-08	1.28243e-05	9.59096e-06	AEN/BAX/BBC3/CDKN1A/EDA2R/PHLDA3/RPS27L/RRM2B/TNFRSF10B/TRIAP1/TRIM32/ZNF385A	12
BP	GO:0009411	response to UV	9/92	157/18986	0.057	11.83	9.50837	6.94792e-08	1.37442e-05	1.02789e-05	BAX/CDKN1A/DDB2/PCNA/POLH/TP53INP1/TRIAP1/TRIM32/XPC	9
BP	GO:0071214	cellular response to abiotic stimulus	12/92	342/18986	0.035	7.241	8.12714	9.60409e-08	1.60758e-05	1.20226e-05	BAX/BBC3/CDKN1A/DDB2/FAS/GADD45A/PCNA/POLH/TNFRSF10B/TP53INP1/TRIAP1/XPC	12
BP	GO:0104004	cellular response to environmental stimulus	12/92	342/18986	0.035	7.241	8.12714	9.60409e-08	1.60758e-05	1.20226e-05	BAX/BBC3/CDKN1A/DDB2/FAS/GADD45A/PCNA/POLH/TNFRSF10B/TP53INP1/TRIAP1/XPC	12
BP	GO:0071482	cellular response to light stimulus	8/92	122/18986	0.066	13.532	9.69026	1.36771e-07	2.12582e-05	1.58984e-05	BAX/CDKN1A/DDB2/PCNA/POLH/TP53INP1/TRIAP1/XPC	8
BP	GO:0044773	mitotic DNA damage checkpoint signaling	7/92	87/18986	0.08	16.604	10.1795	2.12198e-07	3.07829e-05	2.30217e-05	CCNG1/CDKN1A/PLK3/RBM38/RPS27L/TRIAP1/XPC	7
BP	GO:0044774	mitotic DNA integrity checkpoint signaling	7/92	91/18986	0.077	15.875	9.92497	2.89355e-07	3.93523e-05	2.94305e-05	CCNG1/CDKN1A/PLK3/RBM38/RPS27L/TRIAP1/XPC	7
BP	GO:0031571	mitotic G1 DNA damage checkpoint signaling	5/92	33/18986	0.152	31.268	12.1434	5.10357e-07	6.16965e-05	4.61411e-05	CDKN1A/PLK3/RBM38/RPS27L/TRIAP1	5
BP	GO:0044819	mitotic G1/S transition checkpoint signaling	5/92	33/18986	0.152	31.268	12.1434	5.10357e-07	6.16965e-05	4.61411e-05	CDKN1A/PLK3/RBM38/RPS27L/TRIAP1	5
BP	GO:0006978	DNA damage response, signal transduction by p53 class mediator resulting in transcription of p21 class mediator	4/92	16/18986	0.25	51.592	14.127	8.98636e-07	0.000102918	7.69691e-05	CDKN1A/RBM38/RPS27L/ZNF385A	4
BP	GO:0042772	DNA damage response, signal transduction resulting in transcription	4/92	17/18986	0.235	48.558	13.6886	1.17079e-06	0.000127382	9.52651e-05	CDKN1A/RBM38/RPS27L/ZNF385A	4
BP	GO:0006977	DNA damage response, signal transduction by p53 class mediator resulting in cell cycle arrest	4/92	21/18986	0.19	39.308	12.2565	2.90082e-06	0.00030058	0.000224796	CDKN1A/PLK3/RBM38/TRIAP1	4
BP	GO:0000077	DNA damage checkpoint signaling	7/92	131/18986	0.053	11.027	8.03613	3.41081e-06	0.00033736	0.000252302	CCNG1/CDKN1A/PLK3/RBM38/RPS27L/TRIAP1/XPC	7
BP	GO:0009267	cellular response to starvation	8/92	190/18986	0.042	8.689	7.43302	3.94216e-06	0.000372962	0.000278928	CDKN1A/CPEB4/FAS/FBXO22/PPM1D/SESN1/SESN2/TRIM32	8
BP	GO:0031570	DNA integrity checkpoint signaling	7/92	140/18986	0.05	10.318	7.72212	5.29869e-06	0.000480415	0.000359289	CCNG1/CDKN1A/PLK3/RBM38/RPS27L/TRIAP1/XPC	7
BP	GO:0006290	pyrimidine dimer repair	3/92	8/18986	0.375	77.389	15.0794	6.05873e-06	0.000527352	0.000394392	DDB2/POLH/XPC	3
BP	GO:0034198	cellular response to amino acid starvation	5/92	55/18986	0.091	18.761	9.20441	6.87804e-06	0.000575639	0.000430504	CDKN1A/FAS/SESN1/SESN2/TRIM32	5
BP	GO:0061005	cell differentiation involved in kidney development	5/92	58/18986	0.086	17.79	8.93639	8.95648e-06	0.000682861	0.000510692	ACTA2/HES1/JAG1/LIF/PRKX	5
BP	GO:1990928	response to amino acid starvation	5/92	58/18986	0.086	17.79	8.93639	8.95648e-06	0.000682861	0.000510692	CDKN1A/FAS/SESN1/SESN2/TRIM32	5
BP	GO:0007093	mitotic cell cycle checkpoint signaling	7/92	152/18986	0.046	9.504	7.34521	9.10062e-06	0.000682861	0.000510692	CCNG1/CDKN1A/PLK3/RBM38/RPS27L/TRIAP1/XPC	7
BP	GO:0010506	regulation of autophagy	10/92	373/18986	0.027	5.533	6.16936	1.30911e-05	0.000949542	0.000710135	ACER2/PLK3/SESN1/SESN2/STAT3/TAB3/TIGAR/TP53INP1/TRIM22/TRIM32	10
BP	GO:0042594	response to starvation	8/92	230/18986	0.035	7.178	6.57785	1.59418e-05	0.00111901	0.000836876	CDKN1A/CPEB4/FAS/FBXO22/PPM1D/SESN1/SESN2/TRIM32	8
BP	GO:0009416	response to light stimulus	9/92	326/18986	0.028	5.697	5.96953	2.89073e-05	0.00196569	0.00147009	BAX/CDKN1A/DDB2/PCNA/POLH/TP53INP1/TRIAP1/TRIM32/XPC	9
BP	GO:0045930	negative regulation of mitotic cell cycle	8/92	256/18986	0.031	6.449	6.12504	3.43302e-05	0.00225882	0.00168931	CCNG1/CDKN1A/PLK3/RBM38/RPS27L/SCRIB/TRIAP1/XPC	8
BP	GO:0031669	cellular response to nutrient levels	8/92	257/18986	0.031	6.424	6.10889	3.5294e-05	0.00225882	0.00168931	CDKN1A/CPEB4/FAS/FBXO22/PPM1D/SESN1/SESN2/TRIM32	8
BP	GO:0000075	cell cycle checkpoint signaling	7/92	203/18986	0.034	7.116	6.11342	5.85375e-05	0.00363936	0.00272177	CCNG1/CDKN1A/PLK3/RBM38/RPS27L/TRIAP1/XPC	7
BP	GO:0008625	extrinsic apoptotic signaling pathway via death domain receptors	5/92	87/18986	0.057	11.86	7.08468	6.46704e-05	0.00390897	0.00292341	BAX/BLOC1S2/FAS/TNFRSF10B/TNFRSF10C	5
BP	GO:0010212	response to ionizing radiation	6/92	143/18986	0.042	8.659	6.41497	6.88365e-05	0.00404833	0.00302763	AEN/BAX/BBC3/CDKN1A/GADD45A/TIGAR	6
BP	GO:2000134	negative regulation of G1/S transition of mitotic cell cycle	5/92	89/18986	0.056	11.594	6.99017	7.20968e-05	0.00412849	0.00308758	CDKN1A/PLK3/RBM38/RPS27L/TRIAP1	5
BP	GO:0048145	regulation of fibroblast proliferation	5/92	90/18986	0.056	11.465	6.94403	7.60479e-05	0.00424308	0.00317328	BAX/CDKN1A/LIF/TP53INP1/TRIM32	5
CC	GO:0070557	PCNA-p21 complex	2/94	2/19960	1	212.34	20.5597	2.19438e-05	0.00438876	0.00374199	CDKN1A/PCNA	2
BP	GO:0035850	epithelial cell differentiation involved in kidney development	4/92	49/18986	0.082	16.846	7.7502	9.25789e-05	0.00503629	0.0037665	ACTA2/JAG1/LIF/PRKX	4
BP	GO:0031329	regulation of cellular catabolic process	10/92	472/18986	0.021	4.372	5.17698	9.56142e-05	0.00507455	0.00379511	ACER2/PLK3/SESN1/SESN2/STAT3/TAB3/TIGAR/TP53INP1/TRIM22/TRIM32	10
BP	GO:0043123	positive regulation of canonical NF-kappaB signal transduction	7/92	223/18986	0.031	6.478	5.74193	0.000105501	0.00546593	0.00408782	EDA2R/RHOC/STAT3/TAB3/TNFRSF10B/TRIM22/TRIM32	7
BP	GO:1902807	negative regulation of cell cycle G1/S phase transition	5/92	98/18986	0.051	10.529	6.59944	0.000113988	0.00576834	0.00431398	CDKN1A/PLK3/RBM38/RPS27L/TRIAP1	5
BP	GO:0043122	regulation of canonical NF-kappaB signal transduction	8/92	305/18986	0.026	5.413	5.42149	0.000117008	0.00578657	0.00432761	EDA2R/RHOC/STAT3/TAB3/TNFRSF10B/TRAF4/TRIM22/TRIM32	8
BP	GO:0010508	positive regulation of autophagy	6/92	166/18986	0.036	7.459	5.83252	0.000156417	0.00756363	0.00565662	PLK3/SESN1/SESN2/TP53INP1/TRIM22/TRIM32	6
BP	GO:0045862	positive regulation of proteolysis	8/92	325/18986	0.025	5.08	5.17675	0.000180811	0.00837186	0.00626108	ACER2/BBC3/FAS/FBXO22/PLK3/RPS27L/STAT3/TRIM32	8
BP	GO:1902254	negative regulation of intrinsic apoptotic signaling pathway by p53 class mediator	3/92	23/18986	0.13	26.918	8.67851	0.000181769	0.00837186	0.00626108	RRM2B/TRIAP1/ZNF385A	3
BP	GO:0048144	fibroblast proliferation	5/92	109/18986	0.046	9.466	6.18568	0.000188067	0.00837186	0.00626108	BAX/CDKN1A/LIF/TP53INP1/TRIM32	5
BP	GO:0007249	canonical NF-kappaB signal transduction	8/92	327/18986	0.024	5.049	5.15339	0.000188521	0.00837186	0.00626108	EDA2R/RHOC/STAT3/TAB3/TNFRSF10B/TRAF4/TRIM22/TRIM32	8
BP	GO:0010948	negative regulation of cell cycle process	8/92	329/18986	0.024	5.018	5.13022	0.000196499	0.00838424	0.00627033	CCNG1/CDKN1A/LIF/PLK3/RBM38/RPS27L/TRIAP1/XPC	8
BP	GO:0045786	negative regulation of cell cycle	9/92	419/18986	0.021	4.433	4.95812	0.000196506	0.00838424	0.00627033	CCNG1/CDKN1A/LIF/PLK3/RBM38/RPS27L/SCRIB/TRIAP1/XPC	9
BP	GO:0051345	positive regulation of hydrolase activity	8/92	331/18986	0.024	4.988	5.10723	0.000204752	0.0085681	0.00640784	ACER2/BBC3/FAS/PCNA/RHOC/RPS27L/SCRIB/STAT3	8
BP	GO:0071453	cellular response to oxygen levels	6/92	178/18986	0.034	6.956	5.57123	0.000228412	0.00937782	0.0070134	BBC3/CPEB2/CPEB4/FAS/PLK3/TIGAR	6
MF	GO:0005035	death receptor activity	3/94	13/18737	0.231	45.999	11.5245	3.37208e-05	0.0105883	0.00816398	EDA2R/FAS/TNFRSF10B	3
BP	GO:2000737	negative regulation of stem cell differentiation	3/92	27/18986	0.111	22.93	7.957	0.000296028	0.0119288	0.00892124	HES1/JAG1/STAT3	3
BP	GO:2001242	regulation of intrinsic apoptotic signaling pathway	6/92	189/18986	0.032	6.551	5.35214	0.000315277	0.0124735	0.00932857	BAX/BBC3/RRM2B/TRIAP1/TRIM32/ZNF385A	6
BP	GO:0002085	inhibition of neuroepithelial cell differentiation	2/92	6/18986	0.333	68.79	11.5886	0.000344017	0.0132491	0.00990859	HES1/JAG1	2
BP	GO:0070482	response to oxygen levels	8/92	358/18986	0.022	4.612	4.81389	0.000347057	0.0132491	0.00990859	BBC3/CDKN1A/CPEB2/CPEB4/FAS/LIF/PLK3/TIGAR	8
BP	GO:0006417	regulation of translation	9/92	461/18986	0.02	4.029	4.59404	0.000396495	0.0148754	0.0111249	BTG2/CPEB2/CPEB4/MKNK2/PLXNB2/RPS27L/SCRIB/SESN2/ZNF385A	9
BP	GO:1902230	negative regulation of intrinsic apoptotic signaling pathway in response to DNA damage	3/92	30/18986	0.1	20.637	7.51102	0.000406599	0.0149959	0.011215	TRIAP1/TRIM32/ZNF385A	3
BP	GO:1901990	regulation of mitotic cell cycle phase transition	8/92	368/18986	0.022	4.486	4.71258	0.000416864	0.0151183	0.0113065	CCNG1/CDKN1A/PLK3/RBM38/RPS27L/RRM2B/TRIAP1/XPC	8
BP	GO:0044772	mitotic cell cycle phase transition	9/92	467/18986	0.019	3.977	4.54555	0.000435456	0.0155336	0.0116172	CCNG1/CDKN1A/PLK3/PPM1D/RBM38/RPS27L/RRM2B/TRIAP1/XPC	9
BP	GO:1901991	negative regulation of mitotic cell cycle phase transition	6/92	205/18986	0.029	6.04	5.06282	0.000485698	0.016958	0.0126824	CCNG1/CDKN1A/PLK3/RBM38/RPS27L/TRIAP1	6
BP	GO:1901988	negative regulation of cell cycle phase transition	7/92	287/18986	0.024	5.033	4.80442	0.000490971	0.016958	0.0126824	CCNG1/CDKN1A/PLK3/RBM38/RPS27L/TRIAP1/XPC	7
BP	GO:0010950	positive regulation of endopeptidase activity	5/92	137/18986	0.036	7.532	5.35404	0.000540735	0.018385	0.0137496	ACER2/BBC3/FAS/RPS27L/STAT3	5
BP	GO:1902253	regulation of intrinsic apoptotic signaling pathway by p53 class mediator	3/92	34/18986	0.088	18.209	7.00821	0.000590945	0.019783	0.0147952	RRM2B/TRIAP1/ZNF385A	3
BP	GO:0000086	G2/M transition of mitotic cell cycle	5/92	141/18986	0.035	7.318	5.25452	0.000616328	0.0203201	0.0151969	CCNG1/CDKN1A/PLK3/PPM1D/RRM2B	5
BP	GO:1903896	positive regulation of IRE1-mediated unfolded protein response	2/92	8/18986	0.25	51.592	9.98717	0.000638119	0.0206108	0.0154142	BAX/BBC3	2
BP	GO:0048147	negative regulation of fibroblast proliferation	3/92	35/18986	0.086	17.689	6.89574	0.000644087	0.0206108	0.0154142	BAX/TP53INP1/TRIM32	3
BP	GO:0043281	regulation of cysteine-type endopeptidase activity involved in apoptotic process	5/92	144/18986	0.035	7.166	5.1824	0.000678028	0.0213824	0.0159913	ACER2/BBC3/FAS/RPS27L/TRIAP1	5
BP	GO:1901797	negative regulation of signal transduction by p53 class mediator	3/92	36/18986	0.083	17.197	6.78783	0.000700185	0.0214592	0.0160487	RRM2B/TRIAP1/ZNF385A	3
BP	GO:2000765	regulation of cytoplasmic translation	3/92	36/18986	0.083	17.197	6.78783	0.000700185	0.0214592	0.0160487	CPEB2/CPEB4/ZNF385A	3
BP	GO:0009612	response to mechanical stimulus	6/92	222/18986	0.027	5.578	4.78723	0.000737845	0.0221845	0.0165912	BTG2/FAS/FOSL1/GADD45A/TNFRSF10B/XPC	6
BP	GO:0010952	positive regulation of peptidase activity	5/92	147/18986	0.034	7.019	5.11232	0.000744243	0.0221845	0.0165912	ACER2/BBC3/FAS/RPS27L/STAT3	5
BP	GO:0006979	response to oxidative stress	8/92	405/18986	0.02	4.076	4.36695	0.000781293	0.0229742	0.0171818	FOSL1/PCNA/PLK3/RRM2B/SESN1/SESN2/TP53INP1/TRIM32	8
BP	GO:0009629	response to gravity	2/92	9/18986	0.222	45.86	9.39297	0.000817852	0.0235211	0.0175907	CCNG1/FOSL1	2
BP	GO:1902229	regulation of intrinsic apoptotic signaling pathway in response to DNA damage	3/92	38/18986	0.079	16.292	6.58447	0.000821508	0.0235211	0.0175907	TRIAP1/TRIM32/ZNF385A	3
BP	GO:0000079	regulation of cyclin-dependent protein serine/threonine kinase activity	4/92	87/18986	0.046	9.488	5.53727	0.000845412	0.0238911	0.0178675	CCNG1/CDKN1A/GADD45A/SERTAD1	4
BP	GO:0090199	regulation of release of cytochrome c from mitochondria	3/92	40/18986	0.075	15.478	6.396	0.000955419	0.0262843	0.0196573	BAX/BBC3/TRIAP1	3
BP	GO:1904029	regulation of cyclin-dependent protein kinase activity	4/92	90/18986	0.044	9.172	5.42252	0.000959829	0.0262843	0.0196573	CCNG1/CDKN1A/GADD45A/SERTAD1	4
BP	GO:0001822	kidney development	7/92	322/18986	0.022	4.486	4.40278	0.000966333	0.0262843	0.0196573	ACTA2/BAX/HES1/JAG1/LIF/PRKX/RRM2B	7
BP	GO:0031331	positive regulation of cellular catabolic process	6/92	235/18986	0.026	5.269	4.59501	0.000991172	0.0266271	0.0199136	PLK3/SESN1/SESN2/TP53INP1/TRIM22/TRIM32	6
BP	GO:0097191	extrinsic apoptotic signaling pathway	6/92	236/18986	0.025	5.247	4.58081	0.00101312	0.0266566	0.0199357	BAX/BLOC1S2/FAS/MKNK2/TNFRSF10B/TNFRSF10C	6
BP	GO:2000766	negative regulation of cytoplasmic translation	2/92	10/18986	0.2	41.274	8.88912	0.00101909	0.0266566	0.0199357	CPEB2/CPEB4	2
BP	GO:0044839	cell cycle G2/M phase transition	5/92	158/18986	0.032	6.531	4.87127	0.00102902	0.0266566	0.0199357	CCNG1/CDKN1A/PLK3/PPM1D/RRM2B	5
MF	GO:0045569	TRAIL binding	2/94	5/18737	0.4	79.732	12.5023	0.000246583	0.0273469	0.0210854	TNFRSF10B/TNFRSF10C	2
MF	GO:0032135	DNA insertion or deletion binding	2/94	6/18737	0.333	66.443	11.3842	0.000368665	0.0273469	0.0210854	PCNA/XPC	2
MF	GO:0061629	RNA polymerase II-specific DNA-binding transcription factor binding	8/94	349/18737	0.023	4.569	4.77921	0.000370064	0.0273469	0.0210854	ANXA4/HES1/NHLH2/PCNA/STAT3/TRIM32/TRIP6/XPC	8
MF	GO:0070728	L-leucine binding	2/94	7/18737	0.286	56.951	10.5132	0.000514444	0.0273469	0.0210854	SESN1/SESN2	2
MF	GO:0003684	damaged DNA binding	4/94	74/18737	0.054	10.775	5.9823	0.000522552	0.0273469	0.0210854	DDB2/PCNA/POLH/XPC	4
BP	GO:0072001	renal system development	7/92	332/18986	0.021	4.351	4.29849	0.00115359	0.0295319	0.0220861	ACTA2/BAX/HES1/JAG1/LIF/PRKX/RRM2B	7
BP	GO:0036294	cellular response to decreased oxygen levels	5/92	163/18986	0.031	6.33	4.76917	0.00118228	0.0299144	0.0223722	BBC3/CPEB2/CPEB4/PLK3/TIGAR	5
BP	GO:1901031	regulation of response to reactive oxygen species	2/92	11/18986	0.182	37.522	8.45462	0.00124163	0.031055	0.0232252	SESN1/SESN2	2
BP	GO:0052548	regulation of endopeptidase activity	6/92	248/18986	0.024	4.993	4.41652	0.00130674	0.0321894	0.0240736	ACER2/BBC3/FAS/RPS27L/STAT3/TRIAP1	6
BP	GO:2000116	regulation of cysteine-type endopeptidase activity	5/92	167/18986	0.03	6.179	4.69051	0.00131657	0.0321894	0.0240736	ACER2/BBC3/FAS/RPS27L/TRIAP1	5
BP	GO:0043280	positive regulation of cysteine-type endopeptidase activity involved in apoptotic process	4/92	99/18986	0.04	8.338	5.10812	0.00136803	0.0330759	0.0247365	ACER2/BBC3/FAS/RPS27L	4
BP	GO:0007250	activation of NF-kappaB-inducing kinase activity	2/92	12/18986	0.167	34.395	8.07475	0.00148526	0.0340203	0.0254428	TNFRSF10B/TRAF4	2
BP	GO:0048505	regulation of timing of cell differentiation	2/92	12/18986	0.167	34.395	8.07475	0.00148526	0.0340203	0.0254428	HES1/JAG1	2
BP	GO:0061309	cardiac neural crest cell development involved in outflow tract morphogenesis	2/92	12/18986	0.167	34.395	8.07475	0.00148526	0.0340203	0.0254428	HES1/JAG1	2
BP	GO:0071233	cellular response to L-leucine	2/92	12/18986	0.167	34.395	8.07475	0.00148526	0.0340203	0.0254428	SESN1/SESN2	2
BP	GO:1990253	cellular response to leucine starvation	2/92	12/18986	0.167	34.395	8.07475	0.00148526	0.0340203	0.0254428	SESN1/SESN2	2
BP	GO:0000731	DNA synthesis involved in DNA repair	3/92	47/18986	0.064	13.173	5.83027	0.00153014	0.0344562	0.0257688	PCNA/POLH/RRM2B	3
BP	GO:0000082	G1/S transition of mitotic cell cycle	6/92	256/18986	0.023	4.837	4.31277	0.00153596	0.0344562	0.0257688	CCNG1/CDKN1A/PLK3/RBM38/RPS27L/TRIAP1	6
BP	GO:0007005	mitochondrion organization	8/92	452/18986	0.018	3.653	3.98279	0.00157529	0.034978	0.026159	BAX/BBC3/BLOC1S2/RRM2B/SESN2/SPATA18/TRAK1/TRIAP1	8
BP	GO:0033628	regulation of cell adhesion mediated by integrin	3/92	49/18986	0.061	12.635	5.69038	0.00172649	0.0357638	0.0267467	ACER2/LIF/LPXN	3
BP	GO:0042149	cellular response to glucose starvation	3/92	49/18986	0.061	12.635	5.69038	0.00172649	0.0357638	0.0267467	CPEB4/SESN1/SESN2	3
BP	GO:0042491	inner ear auditory receptor cell differentiation	3/92	49/18986	0.061	12.635	5.69038	0.00172649	0.0357638	0.0267467	HES1/JAG1/SCRIB	3
BP	GO:0036462	TRAIL-activated apoptotic signaling pathway	2/92	13/18986	0.154	31.749	7.73881	0.00174978	0.0357638	0.0267467	TNFRSF10B/TNFRSF10C	2
BP	GO:0040034	regulation of development, heterochronic	2/92	13/18986	0.154	31.749	7.73881	0.00174978	0.0357638	0.0267467	HES1/JAG1	2
BP	GO:0048711	positive regulation of astrocyte differentiation	2/92	13/18986	0.154	31.749	7.73881	0.00174978	0.0357638	0.0267467	HES1/LIF	2
BP	GO:0070914	UV-damage excision repair	2/92	13/18986	0.154	31.749	7.73881	0.00174978	0.0357638	0.0267467	DDB2/XPC	2
BP	GO:1900103	positive regulation of endoplasmic reticulum unfolded protein response	2/92	13/18986	0.154	31.749	7.73881	0.00174978	0.0357638	0.0267467	BAX/BBC3	2
BP	GO:0043549	regulation of kinase activity	8/92	460/18986	0.017	3.589	3.9225	0.00175861	0.0357638	0.0267467	CCNG1/CDKN1A/GADD45A/RAP2B/SERTAD1/TIGAR/TNFRSF10B/TRAF4	8
BP	GO:0045747	positive regulation of Notch signaling pathway	3/92	50/18986	0.06	12.382	5.62346	0.00183029	0.036877	0.0275793	HES1/JAG1/STAT3	3
BP	GO:0008637	apoptotic mitochondrial changes	4/92	108/18986	0.037	7.643	4.83121	0.00188426	0.0376161	0.028132	BAX/BBC3/BLOC1S2/TRIAP1	4
BP	GO:1901796	regulation of signal transduction by p53 class mediator	4/92	110/18986	0.036	7.504	4.774	0.00201502	0.0398169	0.0297779	PLK3/RRM2B/TRIAP1/ZNF385A	4
BP	GO:0060019	radial glial cell differentiation	2/92	14/18986	0.143	29.481	7.43885	0.00203499	0.0398169	0.0297779	HES1/STAT3	2
BP	GO:0001974	blood vessel remodeling	3/92	52/18986	0.058	11.906	5.49516	0.0020494	0.0398169	0.0297779	BAX/JAG1/LIF	3
BP	GO:2001243	negative regulation of intrinsic apoptotic signaling pathway	4/92	112/18986	0.036	7.37	4.71821	0.00215192	0.0407464	0.0304731	RRM2B/TRIAP1/TRIM32/ZNF385A	4
BP	GO:0010332	response to gamma radiation	3/92	53/18986	0.057	11.681	5.43362	0.0021648	0.0407464	0.0304731	BAX/CDKN1A/TIGAR	3
BP	GO:0051339	regulation of lyase activity	3/92	53/18986	0.057	11.681	5.43362	0.0021648	0.0407464	0.0304731	GPR87/ISCU/PHPT1	3
BP	GO:0042327	positive regulation of phosphorylation	8/92	479/18986	0.017	3.447	3.78454	0.00226209	0.0407464	0.0304731	CDKN1A/FAS/HES1/LIF/LIMK2/TIGAR/TNFRSF10B/TRAF4	8
BP	GO:1901987	regulation of cell cycle phase transition	8/92	479/18986	0.017	3.447	3.78454	0.00226209	0.0407464	0.0304731	CCNG1/CDKN1A/PLK3/RBM38/RPS27L/RRM2B/TRIAP1/XPC	8
BP	GO:0001836	release of cytochrome c from mitochondria	3/92	54/18986	0.056	11.465	5.37371	0.00228416	0.0407464	0.0304731	BAX/BBC3/TRIAP1	3
BP	GO:2001056	positive regulation of cysteine-type endopeptidase activity	4/92	114/18986	0.035	7.241	4.66377	0.00229512	0.0407464	0.0304731	ACER2/BBC3/FAS/RPS27L	4
BP	GO:0043201	response to L-leucine	2/92	15/18986	0.133	27.516	7.16877	0.00234067	0.0407464	0.0304731	SESN1/SESN2	2
BP	GO:0051412	response to corticosterone	2/92	15/18986	0.133	27.516	7.16877	0.00234067	0.0407464	0.0304731	CDKN1A/FOSL1	2
BP	GO:0061307	cardiac neural crest cell differentiation involved in heart development	2/92	15/18986	0.133	27.516	7.16877	0.00234067	0.0407464	0.0304731	HES1/JAG1	2
BP	GO:0061308	cardiac neural crest cell development involved in heart development	2/92	15/18986	0.133	27.516	7.16877	0.00234067	0.0407464	0.0304731	HES1/JAG1	2
BP	GO:1902166	negative regulation of intrinsic apoptotic signaling pathway in response to DNA damage by p53 class mediator	2/92	15/18986	0.133	27.516	7.16877	0.00234067	0.0407464	0.0304731	TRIAP1/ZNF385A	2
BP	GO:1903894	regulation of IRE1-mediated unfolded protein response	2/92	15/18986	0.133	27.516	7.16877	0.00234067	0.0407464	0.0304731	BAX/BBC3	2
BP	GO:2000045	regulation of G1/S transition of mitotic cell cycle	5/92	191/18986	0.026	5.402	4.26694	0.00237125	0.0409512	0.0306262	CDKN1A/PLK3/RBM38/RPS27L/TRIAP1	5
BP	GO:0050767	regulation of neurogenesis	7/92	383/18986	0.018	3.772	3.82386	0.00259423	0.0444491	0.0332422	BTG2/HES1/HES2/LIF/PLXNB2/TRAK1/TRIM32	7
BP	GO:0035315	hair cell differentiation	3/92	57/18986	0.053	10.862	5.20303	0.00266647	0.0446354	0.0333816	HES1/JAG1/SCRIB	3
BP	GO:0061101	neuroendocrine cell differentiation	2/92	16/18986	0.125	25.796	6.92387	0.00266664	0.0446354	0.0333816	HES1/JAG1	2
BP	GO:2000696	regulation of epithelial cell differentiation involved in kidney development	2/92	16/18986	0.125	25.796	6.92387	0.00266664	0.0446354	0.0333816	LIF/PRKX	2
BP	GO:0044843	cell cycle G1/S phase transition	6/92	287/18986	0.021	4.314	3.94791	0.00272437	0.0452537	0.0338439	CCNG1/CDKN1A/PLK3/RBM38/RPS27L/TRIAP1	6
BP	GO:0000302	response to reactive oxygen species	5/92	200/18986	0.025	5.159	4.12619	0.00289238	0.0476805	0.0356589	FOSL1/PCNA/PLK3/SESN1/SESN2	5
BP	GO:0002009	morphogenesis of an epithelium	8/92	500/18986	0.016	3.302	3.6399	0.00294398	0.0481662	0.0360221	ASTN2/HES1/JAG1/LIF/PLXNB2/PRKX/RHOC/SCRIB	8
BP	GO:1902165	regulation of intrinsic apoptotic signaling pathway in response to DNA damage by p53 class mediator	2/92	17/18986	0.118	24.279	6.70038	0.00301269	0.0489224	0.0365877	TRIAP1/ZNF385A	2
MF	GO:0005031	tumor necrosis factor receptor activity	2/94	10/18737	0.2	39.866	8.72931	0.00109161	0.0489666	0.037755	EDA2R/FAS	2
