## Additional File 7 for "TP53-META, a meta-analysis tool for comparative transcriptomics of TP53 dependency: Examples from target silencing and liver fibrosis"

### Sheet: Sheet1
TP53
TF	pval	fdr	signature	geneset	overlap	background	hits
TP53	1.1e-34	1.5e-31	94	248	30	20295	ACTA2,BAX,BBC3,BTG2,CCNG1,CDKN1A,DDB2,FAS,FDXR,GADD45A,GDF15,LIF,NHLH2,PCNA,PLK3,PPM1D,RNF144B,RPS27L,RRM2B,SERTAD1,SESN1,SESN2,STAT3,TNFRSF10B,TNFRSF10C,TP53INP1,TRIAP1,TRIM22,XPC,ZMAT3
TGIF1	1.5e-09	1e-06	94	1040	22	20295	AEN,ASTN2,CDKN1A,CPEB2,EPS8L2,FOSL1,GADD45A,IER5,LIF,LIMK2,MKNK2,NHLH2,PLK3,PTPRE,RHOC,SERTAD1,SLC12A4,STAT3,SUSD6,TNFRSF10B,TRAF4,XPC
ZNF175	1.4e-05	0.0063	94	482	11	20295	ANXA4,BBC3,CDKN1A,COBLL1,GADD45A,GDF15,INPP1,MKNK2,STAT3,SUSD6,TRAK1
ARID5A	2.1e-05	0.0071	94	924	15	20295	AEN,CDKN1A,FAS,FOSL1,GADD45A,GDF15,INPP1,LIF,PLK3,RETSAT,RHOC,SERTAD1,SLC12A4,TM7SF3,TNFRSF10B
IKZF2	3.3e-05	0.0089	94	194	7	20295	CSNK1G1,HSPA4L,MAST4,SESN1,TAB3,TP53INP1,ZMAT3
ETS1	5.8e-05	0.013	94	145	6	20295	BAX,CDKN1A,FAS,FOSL1,IER5,TNFRSF10B
CSRNP1	8.4e-05	0.016	94	155	6	20295	BTG2,CDKN1A,FOSL1,PLK3,SERTAD1,TRAF4
IRF6	0.00017	0.029	94	530	10	20295	ANXA4,EPS8L2,HES2,HSPA4L,JAG1,KRT15,LIMK2,RETSAT,TMEM63B,TRAF4
EGR1	0.00028	0.041	94	124	5	20295	BAX,CDKN1A,FAS,FOSL1,GDF15
KLF16	0.00032	0.042	94	799	12	20295	CDKN1A,AEN,BAX,CPEB4,FOSL1,IER5,LIF,PLK3,RAP2B,SERTAD1,SESN1,TRAF4
