## Additional File 8 for "TP53-META, a meta-analysis tool for comparative transcriptomics of TP53 dependency: Examples from target silencing and liver fibrosis"

### Sheet: Sheet1
hgnc_symbol	siA5_vs_sc20.logFC	siA5_vs_sc20.p.adj.value	siP53_vs_sc20.logFC	siP53_vs_sc20.p.adj.value	siA5_siP53_vs_sc20.logFC	siA5_siP53_vs_sc20.p.adj.value
AAAS	-0.606	0.01	0.214	0.222	-0.378	0.04
ABCB10	-0.622	0.022	-0.455	0.062	-0.544	0.025
ABCC11	-2.888	0.01	-0.323	0.545	-1.613	0.023
ABCC4	1.318	0.007	0.615	0.124	1.692	0.001
ABHD13	0.673	0.02	0.377	0.137	0.971	0.003
ACHE	2.509	0.003	0.053	0.951	1.336	0.037
ACKR3	-0.573	0.042	-0.169	0.489	-0.61	0.024
ACP2	-0.522	0.031	-0.287	0.168	-0.838	0.003
ACSL1	0.765	0.021	0.44	0.134	1.357	0.001
ACVR2A	0.782	0.021	0.53	0.086	0.636	0.034
ADAM11	-2.085	0.009	-0.437	0.336	-1.172	0.032
ADAM15	-0.545	0.03	-0.421	0.07	-0.552	0.019
ADAMTSL4-AS1	0.739	0.003	0.13	0.426	0.415	0.018
ADAMTSL5	1.161	0.003	0.498	0.081	0.852	0.007
ADD1	0.412	0.036	0.289	0.108	0.633	0.004
ADGRG6	0.647	0.024	0.149	0.555	0.516	0.038
ADORA1	-1.807	0.026	-0.772	0.194	-2.402	0.009
AFF4	0.82	0.02	0.095	0.766	0.726	0.021
AGPAT3	-0.47	0.03	-0.406	0.05	-0.701	0.004
AKIRIN1	1.106	0.001	0.33	0.124	1.089	0.001
AKR7A2	-0.68	0.027	-0.369	0.157	-0.915	0.005
ALS2CL	-0.874	0.046	-0.431	0.244	-1.248	0.01
AMACR	-1.728	0.017	-0.28	0.551	-1.876	0.01
ANK3	0.819	0.012	0.084	0.771	0.601	0.029
ANO6	0.781	0.049	0.017	0.97	0.796	0.031
ANXA4	-0.754	0.005	-0.014	0.95	-0.676	0.005
AOX1	-2.967	0.028	-1.214	0.148	-3.049	0.019
AP1S3	1.007	0.019	0.674	0.084	1.647	0.001
APOA1	-1.886	0.012	-0.153	0.739	-1.977	0.007
APOBEC3B	-1.333	0.013	-0.397	0.281	-1.015	0.022
APOL4	-4.515	0.027	-3.687	0.055	-4.386	0.02
ARHGAP39	-0.88	0.009	-0.348	0.159	-0.908	0.005
ARID3B	1.83	0.003	-0.038	0.949	1.407	0.006
ARL2	-0.677	0.029	-0.176	0.504	-0.823	0.009
ARMCX1	-2.326	0.026	-0.786	0.238	-2.983	0.012
ASL	-0.556	0.047	-0.363	0.146	-0.972	0.004
ATMIN	0.46	0.021	0.168	0.314	0.445	0.015
ATP11C	-1.34	0.001	-0.427	0.057	-0.948	0.002
ATP6V1A	0.739	0.004	0.201	0.274	0.48	0.016
ATP6V1B1	-1.427	0.03	-0.755	0.143	-1.533	0.018
ATP6V1D	0.432	0.041	-0.388	0.064	-0.617	0.008
ATP8A1	-1.855	0.029	-1.271	0.07	-1.89	0.02
AUH	-0.59	0.034	-0.481	0.065	-0.968	0.004
B4GALT3	-0.512	0.046	0.074	0.758	-0.516	0.031
B4GALT6	-2.136	0.037	-1.31	0.099	-3.909	0.011
B4GAT1	-0.43	0.032	-0.07	0.698	-0.363	0.041
BAMBI	-1.416	0.035	-0.415	0.48	-1.31	0.032
BDH1	-1.229	0.007	-0.249	0.448	-0.849	0.019
BDKRB2	-1.155	0.01	-0.608	0.078	-1.347	0.004
BEX5	-3.355	0.007	-0.066	0.909	-1.201	0.047
BICDL1	0.571	0.018	-0.445	0.06	-0.579	0.017
BMT2	-0.78	0.038	0.243	0.416	-1.041	0.01
BNIP2	0.68	0.012	0.371	0.105	0.641	0.01
BNIP3L	-1.015	0.011	0.054	0.864	-1.253	0.003
BRI3BP	-1.894	0	-0.279	0.226	-1.54	0
BSG	0.414	0.041	0.375	0.056	0.709	0.003
BTBD1	-1.762	0	0.342	0.067	-1.184	0
BTN3A2	-3.188	0.018	-1.035	0.153	-2.348	0.022
C10orf143	-1.213	0.041	-0.961	0.075	-1.266	0.027
C11orf54	-0.779	0.015	-0.55	0.05	-1.005	0.004
C16orf87	-1.859	0.002	0.28	0.305	-0.804	0.019
C1orf43	-0.685	0.008	-0.07	0.73	-0.56	0.011
C1R	-3.907	0.024	-1.759	0.099	-5.354	0.01
C20orf204	-1.411	0.014	-0.839	0.063	-1.314	0.012
C21orf58	-0.839	0.004	-0.295	0.124	-0.378	0.048
C5	-1.838	0.012	-0.752	0.12	-1.881	0.008
C5orf24	-1.516	0	0.285	0.115	-0.574	0.008
CACFD1	0.769	0.009	0.396	0.097	0.605	0.015
CACNA1D	-1.112	0.007	-0.14	0.616	-0.876	0.01
CAST	0.396	0.047	0.371	0.058	0.709	0.003
CCDC57	-0.964	0.002	0.146	0.425	-0.481	0.019
CCNJ	1.019	0.008	0.393	0.199	0.744	0.02
CD46	0.77	0.004	0.171	0.345	0.568	0.008
CDC42EP3	4.749	0.033	2.213	0.318	4.503	0.028
CDC42SE1	0.521	0.009	0.162	0.292	0.335	0.034
CDH3	0.64	0.007	0.182	0.295	0.417	0.023
CDK16	0.352	0.047	0.311	0.068	0.558	0.005
CDK17	0.504	0.033	0.299	0.157	0.744	0.004
CDS1	0.618	0.01	0.228	0.231	0.726	0.003
CEMIP2	1.947	0.001	0.737	0.057	1.539	0.002
CEP20	-1.16	0.001	0.19	0.306	-1.068	0.001
CERS6	-0.772	0.015	-0.392	0.131	-0.687	0.016
CERT1	-0.495	0.022	-0.348	0.071	-0.657	0.005
CFL2	-1.109	0.004	-0.405	0.116	-0.651	0.02
CGN	1.244	0.001	0.295	0.217	0.722	0.009
CHMP2B	0.538	0.021	0.245	0.213	0.44	0.031
CHRNA5	-4.301	0.003	0.389	0.31	-2.768	0.002
CIAO2A	-0.96	0.002	0.076	0.696	-1.093	0.001
CLDN4	0.699	0.028	0.437	0.12	0.731	0.015
CLINT1	0.413	0.026	0.267	0.107	0.591	0.004
CMTM4	1.051	0.001	0.331	0.095	1.103	0
CMTR2	0.437	0.031	0.319	0.087	0.412	0.027
COG3	0.46	0.032	0.215	0.256	0.529	0.012
COG6	0.711	0.012	0.255	0.275	0.539	0.026
COQ10B	0.686	0.007	0.264	0.171	0.538	0.012
COQ7	-0.603	0.032	-0.213	0.369	-0.585	0.025
CPPED1	0.635	0.038	0.505	0.08	0.751	0.013
CREB5	3.657	0.016	2.344	0.096	5.177	0.002
CRISPLD2	1.541	0.017	0.536	0.361	1.39	0.018
CRY1	-0.972	0.039	0.223	0.551	-0.843	0.045
CSAD	-0.834	0.016	0.087	0.747	-0.653	0.027
CSDE1	0.574	0.009	0.248	0.147	0.603	0.004
CTPS2	-0.697	0.009	-0.188	0.342	-0.608	0.01
CTTNBP2NL	0.791	0.009	0.06	0.827	0.48	0.049
CUL3	0.496	0.017	0.231	0.181	0.51	0.01
CXCR4	-3.472	0.018	-0.643	0.341	-2.817	0.017
CYTH3	0.815	0.027	0.05	0.899	1.046	0.006
DAPK3	0.89	0.036	0.584	0.129	0.962	0.017
DAZAP2	-0.891	0.001	-0.065	0.698	-0.754	0.001
DCAF11	-0.552	0.01	-0.258	0.13	-0.649	0.003
DCST1	-1.772	0.039	-1.234	0.087	-2.29	0.015
DCUN1D3	1.166	0.003	0.291	0.311	0.83	0.009
DDX18	-0.557	0.013	0.383	0.05	0.504	0.012
DEGS2	-0.791	0.034	-0.061	0.862	-1.184	0.005
DENND6A	-1.326	0.001	-0.439	0.063	-1.204	0.001
DEPTOR	-1.354	0.012	-0.545	0.146	-1.005	0.021
DHRS4	-0.752	0.046	-0.682	0.061	-1	0.012
DLC1	-1.158	0.015	-0.429	0.242	-1.065	0.014
DLK1	-3.188	0.007	-0.873	0.115	-2.571	0.006
DMRTA1	2.549	0.029	1.8	0.103	2.841	0.012
DNA2	-1.449	0.001	-0.06	0.789	-0.496	0.03
DNAJC16	0.784	0.014	0.125	0.66	0.543	0.043
DOCK4	1.528	0.036	1.223	0.08	1.918	0.009
DPP9	0.652	0.036	0.273	0.32	0.883	0.007
DPY19L4	-1.834	0	-0.295	0.197	-1.417	0.001
DTD2	-1.968	0	-0.15	0.527	-1.644	0
DTNA	0.621	0.042	0.193	0.487	0.88	0.007
DTX3L	-0.943	0.012	-0.462	0.112	-0.903	0.01
DYNC2I2	-0.645	0.007	0.022	0.914	-0.352	0.045
E2F1	-1.062	0.007	-0.346	0.217	-0.606	0.037
ECE1	-1.05	0.004	-0.322	0.175	-1.129	0.002
EEF2K	-0.93	0.007	-0.258	0.284	-0.642	0.018
EID1	-0.661	0.038	-0.356	0.199	-0.895	0.008
EIF3J	-0.682	0.006	0.187	0.275	-0.615	0.005
ELF1	0.743	0.005	0.081	0.697	0.398	0.044
ELF5	-1.964	0	0.169	0.376	-1.279	0.001
ELOVL5	-1.216	0.007	-0.541	0.108	-1.04	0.008
ELOVL6	-0.864	0.006	-0.184	0.387	-0.759	0.006
EMID1	-0.987	0.028	-0.671	0.084	-1.155	0.012
ENAH	0.556	0.047	0.167	0.52	0.532	0.039
ENTPD7	-1.016	0.045	0.491	0.185	-1.011	0.034
EPM2AIP1	-0.885	0.013	-0.258	0.335	-0.697	0.02
ERAP1	-1.225	0.01	-0.444	0.182	-1.282	0.006
EVI5	1.195	0.004	0.248	0.43	0.844	0.012
EXOC3L4	-2.975	0.009	-0.005	0.993	-1.437	0.037
FAF2	0.386	0.041	0.035	0.851	0.332	0.048
FAM114A2	-1.526	0.002	0.185	0.462	-1.182	0.003
FAM161A	-1.848	0.004	-0.434	0.212	-1.225	0.009
FAM168B	0.586	0.012	0.22	0.236	0.734	0.003
FAM172A	-0.973	0.023	-0.023	0.953	-0.957	0.017
FAM214B	1.117	0.006	-0.703	0.071	-0.789	0.039
FAM3C	-0.532	0.032	0.393	0.069	-0.546	0.02
FANCE	-0.662	0.038	-0.485	0.092	-0.882	0.01
FANCG	-0.958	0.001	0.069	0.699	-0.445	0.018
FBXL16	-0.579	0.019	-0.22	0.277	-0.726	0.005
FBXL17	-1.208	0.009	-0.645	0.066	-0.88	0.017
FBXO17	-1.007	0.01	-0.228	0.412	-0.79	0.016
FBXO27	-1.368	0.002	-0.058	0.824	-1.119	0.002
FBXO28	0.681	0.009	0.404	0.065	0.693	0.005
FEM1B	-0.68	0.01	-0.162	0.422	-0.531	0.018
FEZ1	-1.213	0.02	-0.564	0.155	-1.654	0.006
FGF22	2.083	0.024	0.484	0.608	1.823	0.03
FGFR1OP2	0.675	0.018	0.22	0.369	0.51	0.038
FIBP	-0.555	0.02	-0.43	0.05	-0.881	0.002
FIGN	1.823	0.024	1.137	0.128	1.964	0.011
FOXP4	0.522	0.047	0.148	0.544	0.486	0.043
FOXRED1	-0.695	0.015	-0.151	0.505	-0.505	0.034
FRAT1	-0.637	0.018	-0.191	0.368	-0.543	0.022
GAMT	-0.761	0.033	-0.193	0.527	-0.84	0.016
GCHFR	-0.874	0.041	-0.572	0.125	-1.181	0.011
GFM2	-0.845	0.008	-0.185	0.426	-0.895	0.004
GGT1	-1.897	0.01	-0.106	0.814	-1.997	0.006
GLP1R	-3.083	0.039	-1.321	0.177	-2.7	0.037
GLS	0.962	0.002	0.322	0.114	0.725	0.004
GLUD2	-1.489	0.012	-0.403	0.308	-1.942	0.004
GNB1	0.344	0.046	0.189	0.223	0.405	0.016
GOLGA2P5	-0.884	0.017	-0.587	0.065	-0.671	0.032
GOLGA3	0.687	0.011	0.182	0.398	0.641	0.009
GOLGA4	0.866	0.012	-0.047	0.879	0.633	0.026
GOLPH3L	-0.635	0.009	-0.13	0.476	-0.496	0.015
GOSR2	0.673	0.016	0.312	0.189	0.544	0.026
GPER1	-2.31	0.042	-1.314	0.127	-2.435	0.03
GPR157	0.528	0.035	0.155	0.497	0.617	0.012
GPRC5B	-1.81	0.014	-0.9	0.089	-1.788	0.011
GRAMD2B	0.841	0.015	0.59	0.062	0.97	0.005
GRHPR	-0.521	0.03	-0.172	0.401	-0.465	0.032
GRINA	0.47	0.027	0.368	0.062	0.385	0.038
GSC	-2.112	0.013	-0.639	0.212	-1.323	0.031
GSS	0.522	0.029	0.258	0.215	0.427	0.042
GSTM4	-0.715	0.031	-0.462	0.113	-1.207	0.003
GTF2A2	0.586	0.014	0.194	0.323	0.426	0.034
GTF2B	0.802	0.011	0.362	0.167	0.512	0.048
GTF2E1	-0.479	0.027	-0.222	0.226	-0.436	0.026
GTPBP3	-0.655	0.009	-0.252	0.185	-0.427	0.032
GULP1	0.932	0.009	-0.657	0.063	-0.91	0.016
HAAO	-1.567	0.033	-0.177	0.741	-1.843	0.016
HACE1	-1.063	0.02	-0.396	0.25	-0.812	0.034
HAUS4	-0.817	0.006	-0.306	0.14	-1.043	0.001
HAUS5	-1.012	0.004	-0.467	0.06	-0.918	0.003
HCAR1	-1.33	0.041	-1.168	0.06	-1.343	0.029
HCN2	0.724	0.011	0.161	0.486	0.488	0.035
HDDC3	-0.673	0.045	-0.184	0.523	-0.751	0.022
HECTD2	-1.59	0.008	0.318	0.349	-0.948	0.028
HERPUD2	-1.158	0.002	0.113	0.575	-0.722	0.006
HIC2	1.51	0.007	0.044	0.94	0.98	0.032
HIP1	-1.041	0.016	-0.695	0.061	-1.144	0.008
HIVEP3	-1.06	0.004	0.199	0.37	-0.593	0.022
HLA-A	-0.589	0.031	-0.39	0.104	-0.878	0.005
HLTF	-0.646	0.005	0.162	0.314	0.323	0.046
HMG20B	-0.56	0.044	-0.357	0.152	-0.659	0.016
HNRNPH2	-0.961	0.001	-0.365	0.058	-1.384	0
HSPH1	0.414	0.027	0.228	0.161	0.544	0.006
IBTK	-2.12	0	-0.083	0.713	-1.7	0
ID4	2.12	0.025	1.423	0.106	1.942	0.024
IGF2BP2	1.118	0.004	0.046	0.89	0.958	0.005
IGLON5	-4.113	0.044	-2.116	0.145	-3.633	0.046
IL1RAP	1.057	0.038	0.801	0.097	1.288	0.011
ILVBL	-0.59	0.022	0.007	0.977	-0.494	0.029
IMPA2	-1.324	0.002	-0.148	0.555	-0.805	0.008
INF2	-0.486	0.034	-0.295	0.144	-0.411	0.043
INSYN1	-1.952	0.016	-1.011	0.118	-1.7	0.017
IREB2	0.434	0.031	-0.05	0.792	0.4	0.029
IRF2	-0.942	0.008	-0.197	0.421	-0.87	0.007
JAK1	1.012	0.001	0.151	0.355	0.652	0.003
JKAMP	-0.464	0.031	-0.167	0.361	-0.607	0.007
JUN	1.071	0.027	0.795	0.076	1.216	0.011
KBTBD8	1.125	0.027	0.63	0.174	1.484	0.005
KCNJ3	-0.963	0.049	-0.693	0.113	-1.309	0.014
KCNMA1	-1.323	0.039	-1.082	0.065	-1.862	0.011
KCNS3	-2.095	0.003	0.076	0.828	-0.751	0.04
KCTD15	-0.464	0.039	0.1	0.619	-0.571	0.012
KDSR	-0.424	0.043	-0.155	0.397	-0.514	0.015
KIAA0825	-1.601	0.04	-0.741	0.211	-2.905	0.008
KIF20A	-0.614	0.018	0.28	0.188	0.455	0.035
KLF5	0.917	0.04	0.311	0.467	0.887	0.033
KLHL9	-0.771	0.014	-0.359	0.141	-0.698	0.013
KPNA4	0.548	0.014	0.364	0.063	0.489	0.015
KREMEN2	-0.794	0.015	-0.068	0.804	-0.899	0.006
KRT18	-0.648	0.016	-0.175	0.428	-0.447	0.044
LAMC1	1.149	0.002	0.229	0.33	1.114	0.001
LAPTM4A	-1.741	0	0.355	0.081	-1.084	0.001
LIG1	-1.256	0.004	-0.429	0.131	-0.944	0.007
LIMK1	0.818	0.003	0.176	0.341	0.712	0.003
LIPA	-1.796	0	-0.218	0.206	-1.432	0
LMLN	-1.415	0.009	-0.684	0.081	-2.047	0.002
LOC100506403	0.904	0.009	0.513	0.078	1.087	0.002
LOC400541	-1.326	0.027	-0.171	0.704	-2.039	0.006
LONP2	-0.614	0.019	-0.137	0.527	-0.46	0.038
LOXL3	-1.147	0.008	-0.518	0.097	-0.865	0.015
LPCAT1	-0.641	0.021	-0.456	0.066	-0.843	0.004
LRFN1	-0.99	0.02	-0.623	0.08	-0.821	0.026
LRFN2	-2.736	0.025	-0.721	0.305	-1.957	0.037
LRG1	-4.529	0.026	-0.476	0.558	-3.927	0.022
LRP11	0.892	0.007	0.241	0.347	0.719	0.012
LRP3	-0.506	0.014	-0.24	0.15	-0.376	0.03
LRPAP1	0.518	0.013	0.361	0.052	0.621	0.004
LRRC20	-0.884	0.02	-0.461	0.131	-0.784	0.021
LRRC75B	-0.925	0.02	-0.648	0.061	-1.218	0.005
LYRM4-AS1	-1.392	0.033	-1.122	0.058	-1.489	0.02
M6PR	0.624	0.017	0.425	0.069	1.03	0.001
MAD2L2	-0.508	0.021	-0.304	0.106	-0.587	0.008
MAGI1	-0.898	0.007	0.03	0.909	-0.57	0.024
MAN1A2	0.73	0.009	0.263	0.225	0.822	0.003
MAP1B	2.813	0.016	1.734	0.104	3.742	0.002
MAP3K2	0.8	0.01	0.349	0.163	0.648	0.016
MAP3K7	0.458	0.025	0.224	0.204	0.431	0.021
MAPKAP1	0.575	0.007	0.019	0.921	0.366	0.029
MAPT	-0.704	0.005	-0.325	0.077	-0.569	0.007
MARCHF5	0.689	0.005	0.112	0.549	0.419	0.027
MARCHF7	0.435	0.041	0.393	0.056	0.46	0.022
MATK	-1.826	0.001	-0.414	0.131	-0.881	0.008
MBNL2	0.747	0.03	0.628	0.056	0.801	0.015
MCAM	-1.949	0.03	-0.509	0.395	-1.514	0.041
MCL1	0.739	0.003	0.13	0.426	0.415	0.018
MCRIP1	1.008	0.021	0.609	0.122	1.194	0.006
MDK	-1.011	0.005	0.125	0.626	-0.617	0.021
MED10	0.596	0.014	0.308	0.128	0.481	0.022
MED13	0.54	0.033	0.2	0.368	0.523	0.025
MEF2A	1.06	0.006	0.569	0.068	1.214	0.002
MET	-0.788	0.049	-0.133	0.709	-0.738	0.045
METTL7B	-2.871	0.023	-0.979	0.184	-2.254	0.026
MEX3A	0.681	0.008	0.149	0.46	0.389	0.049
MFSD9	0.689	0.017	0.281	0.25	0.532	0.033
MICAL1	0.853	0.045	-0.616	0.185	-0.987	0.049
MIGA1	1.03	0.009	0.116	0.745	1.095	0.005
MIR99AHG	1.52	0.005	0.856	0.06	0.925	0.033
MKRN1	0.537	0.035	0.299	0.185	0.454	0.044
MKRN2	-0.502	0.033	-0.404	0.065	-0.763	0.004
MLH1	-1.474	0.003	0.314	0.286	-0.736	0.027
MLKL	-1.121	0.003	-0.329	0.148	-0.57	0.022
MMAB	-0.516	0.019	-0.068	0.722	-0.524	0.012
MOB1A	0.539	0.024	0.195	0.336	0.548	0.014
MOCOS	-0.897	0.03	-0.431	0.201	-0.703	0.048
MOCS1	-0.71	0.047	-0.499	0.121	-1.061	0.009
MPLKIP	-1.408	0.001	-0.177	0.42	-1.221	0.001
MPP7	0.587	0.033	0.325	0.187	0.736	0.009
MRFAP1L1	-0.633	0.009	0.237	0.193	-0.388	0.041
MRPS10	0.52	0.025	0.272	0.176	0.541	0.014
MRPS28	-1.085	0.008	0.232	0.386	-0.952	0.009
MTFMT	0.727	0.031	0.443	0.147	0.92	0.007
MTMR1	-0.738	0.008	-0.412	0.067	-1.075	0.001
MTRF1L	0.552	0.032	0.142	0.551	0.569	0.019
MYB	-0.81	0.003	0.104	0.562	-0.432	0.023
NAA30	0.477	0.026	0.193	0.298	0.373	0.045
NASP	-0.72	0.004	-0.038	0.838	-0.452	0.016
NCAM1	-1.377	0.048	-0.009	0.987	-1.796	0.018
NCAPD2	-0.544	0.039	0.403	0.092	0.604	0.016
NCKAP1	0.488	0.033	0.055	0.8	0.419	0.039
NCOA3	-0.818	0.026	-0.525	0.106	-1	0.007
NEBL	-0.823	0.005	-0.021	0.926	-0.834	0.003
NEMP2	-1.946	0.004	-0.379	0.279	-1.268	0.009
NEURL1B	-1.516	0.003	-0.344	0.27	-0.776	0.025
NFATC2IP	-0.363	0.045	-0.184	0.255	-0.365	0.031
NFATC4	-1.132	0.017	-0.721	0.068	-1.929	0.002
NFE2L2	0.655	0.012	0.325	0.132	0.659	0.008
NFIB	-0.706	0.014	0.427	0.064	0.501	0.026
NIPA1	0.903	0.007	0.104	0.71	0.933	0.004
NLN	-1.192	0.001	0.276	0.126	-0.462	0.018
NOLC1	-0.484	0.021	0.324	0.079	0.438	0.019
NR1H3	-0.801	0.011	-0.232	0.314	-0.84	0.006
NR2F2	-0.793	0.011	-0.026	0.926	-0.594	0.022
NRBF2	0.563	0.024	-0.409	0.093	-0.548	0.029
NRBP1	0.449	0.021	0.182	0.267	0.334	0.044
NSL1	-1.776	0.001	0.247	0.223	-0.68	0.01
NT5C2	1.224	0.003	-0.029	0.937	1.165	0.002
NTAN1	0.845	0.007	0.235	0.337	0.54	0.031
NTHL1	-0.556	0.026	-0.026	0.914	-0.459	0.036
NUP62CL	-2.651	0.009	0.434	0.332	-1.49	0.023
NXPH3	-1.314	0.004	-0.361	0.194	-1.437	0.002
OCRL	0.53	0.024	0.138	0.5	0.586	0.01
ORMDL1	0.473	0.043	0.327	0.127	0.499	0.024
OTUD3	1.149	0.011	0.13	0.756	0.843	0.029
PABIR2	-1.773	0	-0.145	0.499	-0.717	0.006
PABPC1	0.523	0.008	0.227	0.139	0.619	0.002
PADI2	-0.586	0.042	0.297	0.21	0.821	0.004
PALS1	0.452	0.028	0.093	0.612	0.414	0.027
PAM	0.879	0.01	0.45	0.106	0.98	0.004
PAQR4	-0.953	0.028	-0.13	0.729	-0.766	0.042
PARP12	-1.426	0.004	-0.534	0.091	-1.328	0.004
PARP8	2.083	0.031	1.332	0.141	1.783	0.042
PBX3	0.748	0.022	0.463	0.113	0.897	0.007
PDCD6IP	0.459	0.027	0.276	0.13	0.596	0.006
PDE12	0.451	0.031	0.149	0.421	0.523	0.011
PDE9A	1.221	0.038	1.043	0.066	1.519	0.01
PDHX	-0.693	0.007	0.027	0.898	-0.827	0.002
PDIA2	-1.301	0.023	-0.434	0.298	-1.459	0.012
PDPR	-1.076	0.033	-0.594	0.161	-1.458	0.008
PEDS1	0.758	0.014	0.269	0.292	0.673	0.015
PELI1	1.299	0.009	0.219	0.621	0.805	0.047
PER2	0.899	0.035	0.53	0.176	1.511	0.002
PFKP	-1.131	0	-0.169	0.289	-0.375	0.026
PGBD1	-1.091	0.04	-0.39	0.355	-1.826	0.007
PHF11	-0.785	0.04	-0.644	0.07	-1.027	0.012
PKN3	-0.922	0.034	-0.467	0.202	-0.962	0.02
PKP1	-3.656	0.003	-0.298	0.464	-2.036	0.004
PLAAT4	-2.364	0.042	-0.014	0.986	-1.979	0.047
PLAGL1	-2.268	0.004	0.622	0.083	-0.929	0.036
PLEKHH1	-0.881	0.013	-0.114	0.69	-0.69	0.022
PLGRKT	-0.78	0.013	0.042	0.87	-0.503	0.044
PLIN5	-1.141	0.022	-0.262	0.477	-1.419	0.008
PLPPR2	0.811	0.005	-0.435	0.062	-0.428	0.048
PLXNA4	-1.635	0.008	-0.765	0.076	-1.095	0.019
PODXL	0.85	0.026	0.34	0.313	0.905	0.013
POLH	0.606	0.028	0.077	0.77	0.486	0.046
PPM1L	1.027	0.012	0.59	0.091	1.083	0.006
PPP2CB	0.723	0.004	0.318	0.087	0.613	0.005
PPP2R5E	0.422	0.036	0.222	0.212	0.475	0.015
PPP3CB	0.998	0.001	0.315	0.105	0.584	0.008
PRELID3B	0.468	0.023	0.332	0.074	0.698	0.003
PRKCD	-0.752	0.012	-0.282	0.226	-0.811	0.005
PROSER1	0.681	0.013	0.289	0.194	0.936	0.002
PRPF3	0.415	0.027	0.221	0.178	0.944	0
PRPH	-1.724	0.003	0.242	0.386	-0.807	0.021
PRR15	-0.514	0.033	-0.388	0.078	-0.538	0.019
PSMB7	0.395	0.035	0.283	0.098	0.489	0.01
PSMB9	-2.397	0.016	-0.482	0.394	-1.356	0.045
PSMD11	0.35	0.042	0.278	0.086	0.505	0.006
PSMD14	0.538	0.02	0.246	0.205	0.395	0.043
PTGES	-3.601	0.014	-1.249	0.119	-2.034	0.032
PTPN13	0.68	0.049	0.144	0.669	0.871	0.012
PTPN18	-0.733	0.007	-0.299	0.132	-0.464	0.026
PTPRG	1.349	0.008	0.427	0.307	1.03	0.018
PTTG1IP	0.515	0.019	0.221	0.231	0.403	0.034
RAB21	-1.309	0	0.322	0.079	-0.729	0.003
RAB5A	0.394	0.035	0.305	0.079	0.559	0.005
RAB8B	-1.042	0.006	-0.155	0.544	-0.988	0.005
RAD51B	-0.792	0.042	-0.292	0.368	-0.747	0.038
RALB	0.781	0.003	0.335	0.08	0.6	0.006
RAP1B	0.452	0.025	0.324	0.076	0.524	0.009
RCCD1	-0.769	0.008	-0.077	0.722	-0.423	0.048
RDX	1.178	0.007	0.335	0.32	0.8	0.023
RHOC	0.97	0.007	0.49	0.079	0.696	0.016
RNF135	-0.575	0.038	-0.482	0.065	-0.837	0.007
RNF138	-1.422	0.002	-0.19	0.425	-1.041	0.003
RNF24	1.314	0.006	0.365	0.326	1.207	0.005
ROCK1	0.432	0.047	0.419	0.051	0.82	0.002
RORC	-1.965	0.021	0.381	0.427	-1.874	0.017
RPS6KA5	-1.772	0.001	0.114	0.679	-0.858	0.011
RRM1	-1.357	0.001	-0.093	0.679	-0.757	0.005
RTKN	-0.506	0.035	-0.356	0.1	-0.59	0.013
RTN4RL1	-1.045	0.014	-0.5	0.134	-0.973	0.012
RUNX1	0.904	0.009	0.513	0.078	1.087	0.002
SAPCD2	-0.7	0.008	0.312	0.125	0.491	0.021
SCAMP2	0.477	0.035	0.293	0.146	0.54	0.014
SCARA3	-2.299	0.005	-0.151	0.711	-1.19	0.018
SECISBP2	0.581	0.019	0.227	0.274	0.454	0.033
SENP7	-0.73	0.02	-0.316	0.208	-0.656	0.021
SEPTIN10	-1.508	0.001	-0.335	0.11	-0.961	0.002
SERBP1	-0.407	0.025	-0.23	0.142	-0.804	0.001
SERTAD2	0.808	0.014	-0.055	0.862	0.615	0.029
SESN3	-2.088	0.038	-0.785	0.254	-2.137	0.026
SFT2D2	-0.809	0.006	-0.405	0.07	-1.077	0.001
SGPL1	0.428	0.041	0.299	0.119	0.57	0.009
SH2D3A	0.536	0.04	0.416	0.091	0.57	0.022
SH3D21	-1.112	0.02	-0.81	0.052	-1.11	0.014
SH3GLB1	0.484	0.035	0.423	0.056	0.614	0.009
SHOC2	-0.985	0.009	-0.47	0.104	-0.796	0.013
SHTN1	0.683	0.005	0.263	0.146	0.587	0.006
SIRT4	1.267	0.036	-1.165	0.131	-2.123	0.027
SLC19A2	1.461	0.005	0.19	0.628	0.969	0.017
SLC1A4	-1.156	0.019	-0.218	0.554	-0.783	0.047
SLC22A23	0.713	0.017	-0.034	0.912	0.536	0.038
SLC25A18	3.107	0.021	1.579	0.213	2.369	0.048
SLC25A3	-1.219	0	0.37	0.053	-0.507	0.011
SLC29A1	-0.987	0.002	0.38	0.06	0.373	0.046
SLC44A1	0.399	0.031	-0.042	0.81	0.332	0.042
SLC4A7	-1.437	0.003	-0.062	0.833	-1.012	0.006
SMIM13	-1.186	0.003	0.22	0.337	-0.97	0.004
SMOC2	-1.912	0.008	-0.788	0.092	-1.309	0.017
SMPD1	0.647	0.009	-0.433	0.059	-0.694	0.007
SMPDL3B	-1.044	0.04	-0.695	0.113	-1.614	0.008
SNORD6	3.813	0.042	2.859	0.115	3.487	0.043
SNX1	-0.869	0.002	-0.13	0.451	-0.741	0.002
SNX13	-0.99	0.003	0.28	0.171	-0.626	0.012
SOS2	0.682	0.008	0.26	0.191	0.522	0.015
SOX4	0.739	0.004	0.326	0.091	0.384	0.041
SPATA2	0.593	0.045	0.293	0.273	0.535	0.046
SPATA5	-0.727	0.027	-0.421	0.128	-0.835	0.011
SPATS2L	1.222	0.031	0.708	0.172	1.487	0.009
SPIDR	-0.704	0.015	-0.144	0.527	-0.596	0.019
SPOCD1	-1.025	0.031	-0.704	0.088	-0.961	0.028
SPTLC1	0.412	0.03	0.174	0.292	0.358	0.034
SRD5A1	-0.949	0.005	-0.423	0.086	-1.169	0.002
SRP19	0.701	0.037	0.529	0.093	0.746	0.02
SRPK2	0.519	0.012	0.149	0.363	0.451	0.013
SSX2IP	-1.6	0.001	-0.144	0.506	-1.244	0.001
STK24	0.4	0.04	0.298	0.099	0.506	0.01
STK38	0.544	0.024	0.232	0.263	0.587	0.012
STK40	0.928	0.006	0.126	0.63	0.673	0.015
STT3A-AS1	-1.213	0.02	-0.564	0.155	-1.654	0.006
STYX	-0.804	0.015	0.159	0.536	-1.012	0.004
SYT17	-0.858	0.024	-0.402	0.195	-0.656	0.043
TADA2B	0.568	0.04	0.312	0.21	0.645	0.016
TAF1	-0.731	0.033	-0.325	0.26	-0.788	0.018
TAF13	0.926	0.006	0.53	0.053	0.762	0.009
TASOR2	0.848	0.015	0.281	0.322	1.112	0.003
TAX1BP1	0.594	0.009	0.128	0.473	0.425	0.022
TBC1D5	-1.258	0.001	-0.309	0.129	-0.634	0.008
TCEA3	-0.76	0.045	-0.267	0.411	-0.912	0.017
TCF19	-1.064	0.001	-0.227	0.209	-0.53	0.011
TDG	-0.737	0.005	0.068	0.723	-0.411	0.031
TEDC1	-0.942	0.003	-0.192	0.336	-0.477	0.026
THAP12	-1.44	0	-0.325	0.103	-1.689	0
THEM4	-1.234	0.005	0.06	0.833	-0.597	0.04
THUMPD3	-0.53	0.017	0.008	0.97	-0.362	0.047
TIMP3	-0.844	0.046	-0.795	0.054	-0.912	0.026
TJP1	0.792	0.008	0.381	0.109	1.133	0.001
TM9SF4	0.383	0.047	0.189	0.275	0.428	0.021
TMCC1	0.648	0.012	0.345	0.111	0.446	0.038
TMEM109	-1.151	0.001	0.217	0.254	-0.424	0.034
TMEM229B	0.914	0.012	-0.487	0.124	-1.406	0.002
TMEM231	-0.787	0.026	-0.517	0.09	-1.268	0.003
TMEM270	-2.901	0.041	-2.416	0.058	-4.179	0.016
TMEM30A	0.613	0.017	0.348	0.113	0.723	0.005
TMEM67	-0.8	0.047	-0.057	0.875	-0.848	0.029
TMEM97	-0.459	0.04	0.38	0.065	0.484	0.019
TMX1	-0.888	0.002	0.26	0.134	-0.354	0.044
TNKS2	0.548	0.018	0.407	0.055	0.75	0.003
TOB1	-1.68	0	-0.248	0.201	-1.05	0.001
TONSL	-1.054	0.002	-0.124	0.54	-0.664	0.007
TOP2A	-0.81	0.022	0.273	0.357	0.586	0.048
TP53BP2	0.725	0.016	0.212	0.412	0.581	0.028
TPRN	0.895	0.008	0.543	0.053	0.763	0.009
TPX2	-0.46	0.038	0.229	0.239	0.381	0.049
TRAM2	0.468	0.044	0.222	0.289	0.447	0.037
TRAPPC14	0.788	0.019	0.359	0.21	0.983	0.005
TREX2	-2.591	0.013	-1.157	0.081	-1.751	0.022
TRIM37	-0.553	0.031	-0.249	0.26	-0.656	0.01
TSPAN17	0.407	0.026	0.198	0.208	0.389	0.02
TSPAN3	0.639	0.016	0.356	0.115	0.788	0.004
TTC19	-0.534	0.021	-0.066	0.74	-0.554	0.012
TTC39B	-2.161	0.035	-0.331	0.618	-2.124	0.027
TTC7B	-0.883	0.018	-0.21	0.47	-0.644	0.038
TTL	-1.128	0.006	-0.241	0.387	-0.96	0.007
TTLL5	-1.166	0.002	-0.259	0.22	-0.77	0.005
TUBB6	0.847	0.003	-0.268	0.176	-0.409	0.043
TUSC3	0.701	0.047	0.575	0.087	0.882	0.013
TUT7	0.644	0.024	0.247	0.321	0.534	0.034
TWF1	-2.931	0	0.253	0.144	-1.342	0
UBA6	0.526	0.016	0.299	0.109	0.494	0.014
UBE2L6	-2.014	0.003	-0.697	0.078	-2.245	0.002
UBTD2	-0.691	0.007	-0.265	0.159	-0.611	0.007
UGP2	0.453	0.041	0.317	0.119	0.427	0.035
UNG	-1.429	0.001	-0.194	0.442	-0.609	0.023
USB1	0.904	0.007	0.221	0.395	0.656	0.017
USP2	1.539	0.011	0.404	0.451	2.041	0.002
UTP14C	-1.482	0.001	-0.463	0.072	-1.752	0
VGF	1.255	0.02	0.945	0.06	1.106	0.023
VPS11	-0.524	0.016	-0.092	0.601	-0.35	0.048
VPS26A	-1.271	0.001	0.22	0.27	-1.034	0.001
VRK1	-0.573	0.018	-0.401	0.062	-0.408	0.043
VWA1	-1.038	0.021	-0.253	0.476	-0.911	0.023
WASHC4	0.492	0.045	0.074	0.753	0.479	0.035
WDHD1	-1.097	0.014	-0.532	0.126	-1.072	0.01
WDR26	0.611	0.007	0.212	0.219	0.482	0.012
WDR54	-1.032	0.037	-0.651	0.128	-1.321	0.011
WDR97	-0.993	0.008	-0.523	0.065	-0.532	0.048
WNT8B	-4.131	0.003	-1.03	0.061	-1.856	0.009
WSB2	0.749	0.014	0.361	0.148	0.665	0.014
XPR1	-1.124	0.001	-0.228	0.23	-1.295	0
YES1	0.579	0.009	0.275	0.119	0.574	0.006
YIPF5	0.602	0.015	0.357	0.095	0.593	0.011
ZBTB38	-1.189	0.004	-0.413	0.129	-1.342	0.002
ZBTB41	0.586	0.013	0.191	0.321	0.527	0.013
ZBTB45	-0.421	0.039	-0.349	0.069	-0.403	0.031
ZCCHC9	0.491	0.043	0.456	0.056	0.658	0.009
ZFAND5	0.581	0.024	0.213	0.336	0.664	0.009
ZFAND6	0.664	0.011	0.35	0.105	0.515	0.02
ZFHX3	0.9	0.016	0.406	0.194	1.071	0.005
ZFYVE16	0.554	0.019	0.225	0.258	0.533	0.014
ZNF114	-1.136	0.005	-0.483	0.08	-0.846	0.009
ZNF24	-0.504	0.016	-0.074	0.676	-0.453	0.016
ZNF271P	0.395	0.038	0.336	0.064	0.525	0.008
ZNF391	-1.402	0.02	-0.779	0.098	-1.587	0.01
ZNF395	-1.026	0.002	-0.107	0.583	-0.546	0.014
ZNF420	-1.193	0.035	-0.347	0.424	-1.676	0.01
ZNF569	-1.794	0.04	-1.087	0.116	-2.626	0.013
ZNF619	-0.738	0.049	-0.405	0.21	-0.833	0.024
ZRANB3	-1.205	0.007	-0.36	0.222	-0.961	0.01
