## Additional File 9 for "TP53-META, a meta-analysis tool for comparative transcriptomics of TP53 dependency: Examples from target silencing and liver fibrosis"

### Sheet: Sheet1
hgnc_symbol	siA5_vs_sc20.logFC	siA5_vs_sc20.p.value	siA5_vs_sc20.p.adj.value	siP53_vs_sc20.logFC	siP53_vs_sc20.p.value	siP53_vs_sc20.p.adj.value	siA5_vs_siP53.logFC	siA5_vs_siP53.p.value	siA5_vs_siP53.p.adj.value	siA5_siP53_vs_sc20.logFC	siA5_siP53_vs_sc20.p.value	siA5_siP53_vs_sc20.p.adj.value	Meta.analysis.of.p.values
ABCB8	-0.228	0.162	0.354	-0.291	0.085	0.223	0.063	0.692	0.793	-0.513	0.009	0.039	0.016
ABCD1	0.172	0.283	0.496	0.14	0.379	0.566	0.032	0.834	0.896	0.529	0.006	0.031	0.059
ABCF1	0.066	0.648	0.803	0.303	0.058	0.173	-0.237	0.125	0.237	0.461	0.009	0.04	0.01
ABHD12	-0.007	0.962	0.981	-0.26	0.099	0.244	0.253	0.108	0.214	-0.457	0.011	0.045	0.019
ABHD2	-0.098	0.608	0.776	0.251	0.195	0.376	-0.349	0.089	0.185	0.678	0.004	0.022	0.009
ABHD6	-0.064	0.81	0.9	-0.215	0.436	0.616	0.151	0.59	0.715	-1.212	0.004	0.022	0.075
ADAM10	0.274	0.05	0.17	0.214	0.113	0.267	0.06	0.633	0.748	0.395	0.01	0.043	0.009
ADAM32	-0.911	0.057	0.185	-0.257	0.514	0.681	-0.654	0.171	0.298	-2.229	0.003	0.019	0.004
ADGRF4	1.277	0.168	0.363	0.789	0.402	0.586	0.488	0.553	0.684	2.733	0.006	0.03	0.032
ADRA2A	-0.756	0.323	0.539	-0.893	0.26	0.45	0.136	0.872	0.922	-3.878	0.009	0.042	0.068
AFAP1	0.33	0.099	0.26	0.343	0.089	0.228	-0.013	0.943	0.968	0.741	0.002	0.016	0.005
ALDH4A1	-0.226	0.103	0.266	-0.259	0.068	0.193	0.033	0.802	0.874	-0.477	0.004	0.024	0.007
AMTN	-0.671	0.663	0.813	2.117	0.117	0.272	-2.788	0.059	0.137	4.086	0.005	0.026	0.006
ANXA2R-OT1	-0.283	0.072	0.213	-0.289	0.069	0.194	0.006	0.971	0.983	-0.75	0.001	0.008	0.001
APLP1	-0.66	0.073	0.213	-0.716	0.057	0.172	0.056	0.879	0.926	-1.15	0.011	0.045	0.009
APOL2	-0.428	0.082	0.231	-0.362	0.132	0.294	-0.066	0.784	0.86	-0.892	0.005	0.026	0.009
ARHGAP17	0.317	0.076	0.219	0.239	0.168	0.342	0.078	0.634	0.749	0.589	0.004	0.024	0.008
ARHGEF10	0.03	0.859	0.928	0.077	0.647	0.777	-0.047	0.781	0.858	0.642	0.002	0.017	0.089
ARHGEF19	-0.458	0.05	0.169	-0.379	0.092	0.235	-0.079	0.719	0.813	-0.947	0.002	0.014	0.002
ARNTL2	0.55	0.129	0.307	0.148	0.681	0.803	0.403	0.254	0.395	1.028	0.01	0.043	0.031
ATG13	-0.061	0.566	0.745	-0.202	0.079	0.212	0.142	0.203	0.336	-0.429	0.002	0.017	0.006
ATL1	-0.688	0.176	0.372	-0.583	0.239	0.427	-0.105	0.842	0.903	-2.123	0.008	0.037	0.038
ATP6V1B2	-0.116	0.333	0.55	-0.111	0.353	0.544	-0.005	0.968	0.982	-0.445	0.004	0.023	0.051
BCAM	-0.294	0.087	0.238	-0.218	0.189	0.368	-0.076	0.637	0.751	-0.69	0.002	0.014	0.005
BDH2	0.081	0.737	0.857	-0.114	0.65	0.78	0.195	0.446	0.589	-0.949	0.008	0.037	0.12
BLVRB	-0.212	0.095	0.252	-0.186	0.137	0.3	-0.026	0.824	0.89	-0.358	0.012	0.048	0.021
BMP2K	0.274	0.288	0.504	0.338	0.196	0.377	-0.064	0.796	0.869	0.792	0.007	0.036	0.042
BMP6	1.28	0.391	0.603	2.336	0.109	0.26	-1.055	0.378	0.524	4.097	0.007	0.035	0.02
BMS1	-0.068	0.61	0.777	0.212	0.129	0.29	-0.28	0.056	0.132	0.427	0.008	0.037	0.009
C10orf82	-0.366	0.525	0.716	-1.44	0.056	0.17	1.075	0.154	0.276	-2.627	0.01	0.044	0.011
C17orf113	-0.9	0.103	0.265	-0.996	0.08	0.213	0.097	0.869	0.92	-2.021	0.01	0.045	0.015
C19orf44	-0.249	0.286	0.5	-0.393	0.114	0.267	0.145	0.555	0.686	-0.873	0.006	0.031	0.02
C2CD4A	0.001	0.998	0.999	0.452	0.456	0.634	-0.45	0.468	0.609	1.663	0.01	0.042	0.135
C2orf92	-0.511	0.435	0.642	-1.317	0.099	0.245	0.806	0.32	0.466	-3.626	0.008	0.036	0.019
C6orf62	0.161	0.296	0.512	0.287	0.078	0.211	-0.126	0.408	0.553	0.527	0.005	0.028	0.011
CACNB2	-2.178	0.058	0.186	-1.126	0.225	0.412	-1.053	0.369	0.515	-4.008	0.012	0.048	0.012
CACUL1	-0.058	0.614	0.78	0.169	0.156	0.327	-0.227	0.069	0.154	0.341	0.012	0.049	0.016
CAMK2G	0.385	0.08	0.227	0.176	0.399	0.585	0.209	0.314	0.459	0.607	0.012	0.049	0.021
CARF	0.006	0.976	0.988	-0.351	0.135	0.298	0.358	0.134	0.251	-0.785	0.008	0.037	0.023
CARMIL2	-0.547	0.202	0.405	-0.967	0.051	0.161	0.42	0.391	0.537	-1.914	0.005	0.027	0.006
CASD1	-0.229	0.16	0.352	-0.206	0.204	0.386	-0.024	0.882	0.928	-0.73	0.001	0.012	0.009
CBWD1	-0.089	0.541	0.727	-0.264	0.096	0.24	0.175	0.256	0.398	-0.456	0.012	0.048	0.025
CBWD2	-0.017	0.914	0.956	-0.347	0.057	0.173	0.33	0.071	0.157	-0.584	0.006	0.03	0.006
CCDC30	-1.162	0.064	0.197	-0.539	0.308	0.499	-0.623	0.322	0.469	-2.178	0.01	0.043	0.013
CCDC34	-0.346	0.114	0.283	-0.127	0.53	0.693	-0.219	0.308	0.454	-0.753	0.005	0.029	0.019
CCDC74B	-1.848	0.065	0.199	-1.926	0.059	0.176	0.078	0.944	0.968	-5.176	0.01	0.043	0.009
CCDC88B	0.481	0.137	0.319	0.321	0.317	0.508	0.16	0.594	0.718	0.891	0.012	0.048	0.04
CCN2	1.084	0.356	0.571	1.925	0.095	0.239	-0.841	0.37	0.516	3.434	0.005	0.028	0.014
CCNDBP1	-0.084	0.581	0.757	-0.335	0.053	0.164	0.251	0.137	0.255	-0.774	0.001	0.009	0.002
CCNK	0.276	0.077	0.221	0.241	0.115	0.27	0.035	0.807	0.877	0.612	0.001	0.012	0.003
CDADC1	0.395	0.193	0.394	0.584	0.062	0.183	-0.189	0.496	0.635	0.898	0.008	0.038	0.011
CDC42SE2	0.26	0.12	0.294	0.289	0.088	0.228	-0.029	0.851	0.907	0.626	0.002	0.016	0.006
CDK12	0.277	0.108	0.273	0.236	0.163	0.335	0.04	0.801	0.873	0.633	0.002	0.017	0.008
CDK2AP2	-0.153	0.264	0.476	-0.269	0.066	0.19	0.116	0.397	0.542	-0.462	0.006	0.031	0.01
CEP162	-0.023	0.925	0.963	-0.069	0.786	0.874	0.045	0.861	0.914	-0.897	0.012	0.048	0.275
CEP70	-0.275	0.096	0.255	-0.287	0.086	0.223	0.012	0.938	0.964	-0.521	0.008	0.037	0.013
CFAP418-AS1	-1.113	0.086	0.237	-0.715	0.223	0.409	-0.398	0.55	0.682	-2.793	0.006	0.031	0.014
CHROMR	-0.839	0.082	0.23	-0.742	0.113	0.266	-0.097	0.844	0.903	-1.885	0.006	0.032	0.011
CLCN4	0.642	0.288	0.503	1.117	0.068	0.193	-0.475	0.366	0.512	2.256	0.001	0.011	0.003
CLSTN1	0.175	0.252	0.463	0.105	0.484	0.657	0.071	0.634	0.749	0.461	0.01	0.043	0.073
CLTCL1	0.071	0.728	0.851	-0.332	0.146	0.313	0.403	0.088	0.185	-0.752	0.009	0.04	0.016
CNBD2	-0.917	0.265	0.477	-1.19	0.175	0.35	0.273	0.769	0.849	-3.932	0.011	0.045	0.046
CNKSR3	0.005	0.989	0.995	0.679	0.072	0.2	-0.674	0.08	0.171	1.14	0.006	0.03	0.008
CNNM3-DT	-0.168	0.79	0.888	-0.667	0.34	0.53	0.499	0.487	0.627	-3.387	0.01	0.044	0.105
COG1	0.22	0.215	0.42	0.217	0.221	0.407	0.003	0.988	0.993	0.594	0.005	0.027	0.033
COL18A1	0.003	0.993	0.997	0.579	0.061	0.18	-0.576	0.064	0.146	0.898	0.008	0.038	0.008
COL6A2	-0.448	0.15	0.339	-0.62	0.064	0.185	0.173	0.598	0.721	-1.007	0.012	0.048	0.014
COPS9	0.022	0.888	0.943	-0.26	0.131	0.292	0.282	0.107	0.212	-0.515	0.01	0.045	0.022
COX10	0.173	0.355	0.57	0.295	0.128	0.288	-0.122	0.506	0.644	0.661	0.004	0.022	0.017
CPB2-AS1	-0.654	0.248	0.459	-1.206	0.07	0.195	0.553	0.41	0.555	-3.632	0.003	0.021	0.007
CPD	0.076	0.535	0.723	0.02	0.868	0.927	0.056	0.651	0.762	0.371	0.011	0.046	0.18
CPSF2	0.238	0.065	0.2	0.155	0.207	0.39	0.083	0.483	0.623	0.383	0.008	0.037	0.011
CRLS1	0.282	0.067	0.203	0.303	0.052	0.161	-0.022	0.876	0.923	0.594	0.002	0.012	0.002
CTR9	0.233	0.133	0.313	0.244	0.117	0.273	-0.011	0.938	0.964	0.481	0.007	0.035	0.019
CUL4A	0.109	0.357	0.572	0.115	0.332	0.523	-0.006	0.958	0.976	0.348	0.012	0.049	0.106
CUX1	0.256	0.053	0.176	0.058	0.627	0.764	0.198	0.12	0.231	0.363	0.011	0.047	0.01
CYGB	-1.278	0.122	0.297	-1.244	0.13	0.292	-0.035	0.969	0.982	-5.066	0.002	0.012	0.006
CYTOR	0.319	0.098	0.257	-0.003	0.988	0.993	0.322	0.101	0.204	0.577	0.008	0.037	0.015
DAPK2	-0.344	0.31	0.526	0.297	0.339	0.529	-0.641	0.073	0.16	0.912	0.009	0.04	0.014
DCAF1	0.062	0.677	0.821	0.203	0.191	0.371	-0.141	0.356	0.502	0.649	0.001	0.01	0.012
DCK	-0.352	0.082	0.23	-0.3	0.129	0.29	-0.052	0.787	0.863	-0.587	0.011	0.047	0.018
DDX6	-0.024	0.882	0.94	0.252	0.135	0.298	-0.276	0.107	0.212	0.477	0.012	0.049	0.025
DHRS4-AS1	-0.139	0.425	0.632	-0.026	0.877	0.933	-0.113	0.523	0.659	-0.591	0.008	0.038	0.117
DHX35	0.129	0.402	0.613	0.25	0.118	0.274	-0.122	0.425	0.57	0.466	0.01	0.043	0.029
DHX57	-0.377	0.078	0.224	-0.395	0.068	0.193	0.018	0.929	0.958	-0.621	0.012	0.048	0.012
DIS3	0.291	0.077	0.222	0.233	0.148	0.315	0.059	0.698	0.798	0.55	0.004	0.023	0.008
DNAAF8	-0.229	0.641	0.799	-0.651	0.234	0.422	0.422	0.448	0.591	-2.393	0.008	0.036	0.057
DNLZ	-0.188	0.789	0.888	0.822	0.205	0.389	-1.01	0.146	0.266	1.945	0.006	0.03	0.023
DRAM2	0.077	0.642	0.8	0.259	0.135	0.298	-0.182	0.282	0.427	0.487	0.012	0.049	0.039
DROSHA	0.003	0.978	0.989	0.157	0.212	0.397	-0.154	0.224	0.36	0.485	0.002	0.016	0.018
DUSP2	-0.018	0.92	0.96	0.289	0.119	0.275	-0.307	0.104	0.208	0.631	0.004	0.022	0.01
DUSP4	-0.779	0.079	0.225	-0.895	0.051	0.159	0.116	0.786	0.862	-1.581	0.005	0.026	0.004
E2F5	0.02	0.91	0.955	-0.276	0.159	0.331	0.296	0.138	0.256	-0.592	0.012	0.049	0.034
EFCAB7	-0.574	0.08	0.227	-0.533	0.101	0.248	-0.042	0.899	0.939	-1.549	0.002	0.014	0.004
EGLN1	0.027	0.827	0.909	0.136	0.28	0.472	-0.109	0.383	0.529	0.382	0.01	0.042	0.078
EIF2S1	0.12	0.319	0.536	0.246	0.059	0.176	-0.125	0.301	0.447	0.382	0.008	0.038	0.01
EIF3D	0.067	0.511	0.704	0.163	0.127	0.287	-0.096	0.347	0.494	0.324	0.008	0.038	0.028
ELMOD3	-0.261	0.195	0.396	-0.386	0.073	0.201	0.125	0.545	0.678	-0.737	0.005	0.028	0.009
ELP1	0.127	0.417	0.625	0.221	0.172	0.346	-0.094	0.545	0.678	0.533	0.005	0.028	0.031
ELP6	-0.315	0.06	0.19	-0.158	0.306	0.497	-0.158	0.323	0.469	-0.482	0.011	0.045	0.013
EML5	0.169	0.546	0.731	0.565	0.055	0.167	-0.397	0.156	0.279	0.851	0.008	0.036	0.009
ERCC1	0.069	0.611	0.778	-0.177	0.216	0.401	0.246	0.098	0.2	-0.49	0.006	0.03	0.015
F2RL1	0.064	0.691	0.83	0.172	0.296	0.487	-0.108	0.508	0.646	0.654	0.002	0.014	0.028
FAM229B	-1.025	0.125	0.301	-0.366	0.519	0.685	-0.659	0.332	0.479	-3.025	0.009	0.039	0.028
FAM98C	-0.223	0.149	0.337	-0.207	0.178	0.355	-0.016	0.912	0.947	-0.499	0.007	0.035	0.027
FHL2	0.957	0.057	0.184	0.804	0.106	0.257	0.152	0.713	0.81	1.48	0.006	0.032	0.007
FOXP1	-0.013	0.93	0.965	0.131	0.378	0.566	-0.144	0.342	0.488	0.491	0.006	0.031	0.07
FSTL1	0.587	0.365	0.58	0.689	0.288	0.479	-0.102	0.864	0.916	1.942	0.006	0.03	0.057
FUNDC1	-0.295	0.148	0.336	-0.214	0.279	0.47	-0.081	0.69	0.792	-0.643	0.01	0.044	0.039
FURIN	-0.387	0.095	0.252	-0.147	0.495	0.666	-0.241	0.283	0.427	-0.735	0.007	0.034	0.018
FUT2	-0.622	0.291	0.507	-0.407	0.471	0.648	-0.215	0.728	0.82	-2.983	0.008	0.036	0.072
GALE	0.151	0.239	0.448	0.259	0.058	0.174	-0.108	0.392	0.538	0.51	0.002	0.014	0.003
GALM	-0.454	0.096	0.253	-0.415	0.123	0.282	-0.039	0.884	0.928	-0.829	0.011	0.047	0.02
GALT	-0.565	0.096	0.254	-0.303	0.328	0.519	-0.262	0.439	0.582	-1.112	0.01	0.043	0.023
GET1	-0.178	0.189	0.39	-0.085	0.515	0.682	-0.093	0.481	0.622	-0.416	0.01	0.042	0.052
GHDC	-1.244	0.073	0.214	-1.234	0.075	0.205	-0.01	0.99	0.994	-2.986	0.008	0.036	0.01
GJB2	1.361	0.131	0.311	1.29	0.153	0.323	0.071	0.923	0.953	2.545	0.008	0.037	0.024
GLCE	0.318	0.107	0.271	0.372	0.065	0.187	-0.054	0.765	0.847	0.673	0.004	0.022	0.005
GNGT1	0.244	0.401	0.612	0.22	0.448	0.627	0.023	0.935	0.962	1.032	0.003	0.018	0.053
GORASP1	0.289	0.076	0.221	0.257	0.11	0.262	0.032	0.828	0.892	0.474	0.009	0.041	0.013
GPR137B	-0.152	0.416	0.625	-0.082	0.656	0.784	-0.07	0.712	0.809	-0.631	0.01	0.042	0.127
GRPEL1	0.069	0.569	0.747	0.219	0.092	0.234	-0.15	0.232	0.37	0.481	0.002	0.016	0.007
GSPT1	0.249	0.178	0.376	0.233	0.204	0.387	0.015	0.932	0.96	0.647	0.004	0.023	0.022
GYG1	0.198	0.083	0.232	0.192	0.093	0.236	0.007	0.949	0.971	0.414	0.003	0.018	0.005
GYS1	-0.279	0.106	0.27	-0.313	0.075	0.205	0.034	0.836	0.898	-0.562	0.006	0.031	0.01
HAPLN3	0.588	0.576	0.753	1.189	0.247	0.437	-0.602	0.528	0.664	2.712	0.012	0.048	0.08
HCG18	0.152	0.341	0.558	0.215	0.188	0.368	-0.063	0.689	0.791	0.489	0.009	0.041	0.048
HEYL	-0.92	0.092	0.247	-1.048	0.066	0.189	0.128	0.827	0.892	-2.108	0.009	0.04	0.01
HIF1AN	0.208	0.069	0.207	0.177	0.114	0.269	0.031	0.766	0.848	0.389	0.004	0.022	0.006
HLA-C	-0.228	0.268	0.48	-0.431	0.055	0.168	0.203	0.335	0.481	-0.798	0.003	0.02	0.005
HOXB2	-1.46	0.09	0.244	-1.613	0.073	0.201	0.153	0.873	0.922	-4.237	0.006	0.032	0.009
HPN	-0.178	0.462	0.664	-0.451	0.096	0.24	0.273	0.307	0.453	-1.052	0.004	0.022	0.011
HSD17B7	0.029	0.842	0.918	-0.3	0.069	0.194	0.328	0.052	0.126	-0.665	0.002	0.014	0.002
HSP90AA1	-0.024	0.845	0.919	0.225	0.086	0.223	-0.248	0.062	0.142	0.451	0.004	0.021	0.005
HSPA12A	-0.551	0.195	0.397	-0.706	0.115	0.269	0.155	0.733	0.824	-1.508	0.012	0.048	0.029
HSPA2	-0.432	0.061	0.191	-0.401	0.078	0.21	-0.031	0.891	0.933	-0.731	0.008	0.036	0.008
IFI27L2	-0.056	0.828	0.909	-0.302	0.28	0.472	0.245	0.386	0.532	-1.408	0.002	0.014	0.025
IFT46	0.106	0.374	0.587	-0.08	0.502	0.672	0.186	0.139	0.257	-0.453	0.004	0.022	0.018
IFT88	-0.237	0.408	0.618	-0.179	0.526	0.69	-0.057	0.844	0.903	-1.002	0.01	0.043	0.125
IKBIP	0.113	0.503	0.697	0.239	0.17	0.345	-0.126	0.456	0.598	-0.604	0.008	0.039	0.042
ILF3-DT	0.283	0.112	0.28	0.36	0.051	0.159	-0.077	0.639	0.752	0.674	0.002	0.015	0.003
ING4	-0.27	0.17	0.365	-0.171	0.366	0.555	-0.099	0.612	0.731	-0.655	0.008	0.037	0.039
ITGA2	-0.168	0.303	0.519	0.157	0.329	0.52	-0.325	0.063	0.144	0.662	0.002	0.013	0.003
ITGAV	0.332	0.084	0.233	0.309	0.105	0.254	0.023	0.897	0.937	0.59	0.007	0.033	0.012
ITGB8	1.754	0.078	0.223	0.289	0.784	0.873	1.465	0.128	0.242	2.693	0.01	0.043	0.015
KAZN	0.407	0.055	0.181	0.19	0.344	0.535	0.216	0.274	0.417	0.772	0.002	0.015	0.003
KCNC1	-1.014	0.142	0.326	-1.147	0.111	0.263	0.133	0.86	0.914	-2.673	0.011	0.046	0.024
KCNMB4	0.012	0.949	0.975	-0.246	0.217	0.402	0.258	0.204	0.337	-0.915	0.002	0.013	0.014
KCNQ5	1.34	0.103	0.265	1.084	0.187	0.367	0.256	0.698	0.798	2.624	0.003	0.021	0.011
KIZ	-0.026	0.903	0.951	-0.351	0.134	0.297	0.326	0.169	0.295	-0.728	0.011	0.046	0.032
KLHDC9	-0.31	0.336	0.553	-0.516	0.135	0.298	0.207	0.548	0.681	-1.248	0.007	0.033	0.026
KLHL25	0.019	0.92	0.96	-0.367	0.083	0.219	0.386	0.074	0.162	-0.713	0.006	0.031	0.008
KPTN	-0.197	0.267	0.48	-0.326	0.087	0.225	0.129	0.484	0.623	-0.561	0.011	0.047	0.022
KREMEN1	0.366	0.173	0.369	0.425	0.118	0.274	-0.059	0.811	0.88	0.878	0.005	0.026	0.015
KXD1	0.156	0.202	0.404	0.24	0.062	0.181	-0.084	0.476	0.617	0.407	0.005	0.028	0.008
L3MBTL3	0.365	0.411	0.621	0.661	0.14	0.305	-0.296	0.475	0.616	1.586	0.002	0.015	0.012
LARP4	0.154	0.242	0.452	0.222	0.105	0.254	-0.068	0.596	0.72	0.438	0.006	0.03	0.016
LBH	0.157	0.917	0.958	1.585	0.266	0.457	-1.428	0.314	0.459	4.641	0.002	0.017	0.028
LBX2	0.056	0.877	0.937	-0.508	0.219	0.405	0.564	0.181	0.309	-2.155	0.003	0.018	0.018
LBX2-AS1	-0.494	0.25	0.461	-0.903	0.067	0.191	0.41	0.403	0.548	-2.079	0.004	0.025	0.008
LINC00910	-0.116	0.694	0.832	-0.536	0.112	0.265	0.42	0.214	0.349	-1.07	0.011	0.047	0.029
LINC01128	0.327	0.084	0.233	0.186	0.306	0.497	0.141	0.426	0.571	0.588	0.006	0.031	0.014
LINC01876	-0.026	0.929	0.965	-0.524	0.123	0.281	0.498	0.148	0.268	-1.379	0.004	0.024	0.014
LINC02676	-0.792	0.391	0.603	-2.584	0.05	0.157	1.792	0.174	0.302	-4.57	0.006	0.032	0.006
LMAN2	0.04	0.732	0.854	-0.118	0.323	0.514	0.158	0.196	0.328	-0.357	0.012	0.048	0.058
LOC100233156	-0.377	0.283	0.496	-0.668	0.087	0.225	0.291	0.453	0.594	-1.618	0.004	0.023	0.01
LOC100505555	-0.24	0.486	0.683	-0.795	0.056	0.169	0.555	0.177	0.304	-2.634	0.001	0.008	0.002
LOC105377622	0.056	0.718	0.846	0.313	0.066	0.19	-0.257	0.122	0.234	0.837	0	0.005	0.001
LOC374443	0.152	0.682	0.824	0.649	0.085	0.223	-0.497	0.173	0.3	1.049	0.01	0.043	0.018
LRATD2	0.134	0.224	0.431	0.187	0.102	0.25	-0.053	0.62	0.738	0.532	0.001	0.006	0.003
LRRC17	-1.929	0.068	0.205	-1.524	0.119	0.276	-0.405	0.715	0.81	-4.168	0.004	0.024	0.007
LRRC59	0.221	0.074	0.216	0.071	0.533	0.696	0.149	0.207	0.341	0.344	0.012	0.048	0.018
LRRK2	-2.14	0.056	0.182	-1	0.257	0.447	-1.141	0.316	0.462	-4.352	0.009	0.041	0.01
MAP1A	-0.83	0.175	0.372	-0.875	0.16	0.331	0.046	0.945	0.968	-3.253	0.004	0.024	0.019
MAP1S	0.233	0.158	0.349	0.126	0.432	0.612	0.107	0.5	0.638	0.496	0.009	0.04	0.039
MAP3K14	0.153	0.654	0.807	0.443	0.2	0.382	-0.29	0.389	0.534	1.294	0.002	0.013	0.017
MDM2	-0.253	0.067	0.203	0.022	0.858	0.921	-0.276	0.051	0.123	-1.452	0	0	0
MED1	0.177	0.45	0.654	0.199	0.4	0.585	-0.021	0.927	0.956	0.917	0.002	0.016	0.045
METTL2B	0.08	0.564	0.744	0.25	0.092	0.235	-0.169	0.237	0.376	0.457	0.007	0.033	0.016
MFSD12	0.001	0.993	0.996	0.219	0.181	0.358	-0.218	0.187	0.316	0.481	0.01	0.045	0.044
MFSD6	0.275	0.174	0.37	0.199	0.32	0.51	0.077	0.691	0.793	0.596	0.009	0.042	0.045
MIR4435-2HG	0.405	0.066	0.202	0.2	0.339	0.529	0.204	0.319	0.466	0.746	0.003	0.021	0.007
MIR4458HG	0.254	0.412	0.622	0.283	0.362	0.552	-0.029	0.922	0.953	0.88	0.011	0.046	0.111
MLF1	-0.325	0.268	0.48	-0.383	0.203	0.386	0.058	0.848	0.905	-0.98	0.011	0.047	0.057
MOCS2	-0.238	0.1	0.261	-0.221	0.124	0.282	-0.017	0.9	0.939	-0.423	0.01	0.043	0.02
MOK	-0.407	0.194	0.396	-0.347	0.261	0.451	-0.06	0.851	0.908	-1.259	0.005	0.027	0.031
MOSMO	0.291	0.125	0.302	0.082	0.655	0.784	0.209	0.262	0.404	0.762	0.001	0.011	0.007
MPST	-0.016	0.941	0.971	-0.334	0.147	0.314	0.318	0.167	0.293	-0.684	0.011	0.046	0.035
MRPL35	0.146	0.358	0.573	0.338	0.05	0.157	-0.192	0.232	0.37	0.465	0.012	0.049	0.011
MSI1	-0.008	0.949	0.975	0.262	0.056	0.169	-0.27	0.052	0.126	0.461	0.004	0.021	0.003
MSLNL	-0.63	0.077	0.221	-0.626	0.079	0.212	-0.004	0.992	0.995	-1.286	0.006	0.031	0.009
MSX2	-0.064	0.619	0.783	0.118	0.365	0.554	-0.182	0.181	0.309	-0.437	0.008	0.039	0.043
MTF1	0.249	0.146	0.333	0.278	0.109	0.261	-0.029	0.856	0.911	0.628	0.003	0.017	0.009
MYL6B	-0.02	0.909	0.954	-0.381	0.051	0.159	0.361	0.063	0.144	-0.747	0.002	0.015	0.002
N4BP2L1	-1.047	0.133	0.313	-1.075	0.128	0.288	0.029	0.97	0.983	-2.918	0.009	0.041	0.025
NAA25	0.325	0.135	0.316	0.236	0.266	0.457	0.089	0.665	0.772	0.691	0.006	0.031	0.024
NACC1	0.194	0.172	0.367	0.162	0.248	0.438	0.033	0.81	0.879	0.501	0.004	0.022	0.022
NANOS1	0.775	0.068	0.205	0.609	0.143	0.309	0.166	0.659	0.769	1.287	0.006	0.032	0.01
NAP1L1	-0.086	0.481	0.679	-0.2	0.12	0.276	0.114	0.353	0.5	-0.422	0.005	0.028	0.019
NARF	-0.182	0.22	0.426	-0.31	0.053	0.164	0.128	0.392	0.538	-0.454	0.01	0.045	0.011
NAT1	-0.209	0.191	0.392	0.046	0.756	0.855	-0.256	0.123	0.234	-0.582	0.005	0.026	0.016
NBPF1	0.182	0.196	0.398	0.275	0.063	0.184	-0.094	0.491	0.631	0.42	0.01	0.044	0.013
NBPF4	-0.59	0.101	0.263	-0.64	0.083	0.219	0.05	0.893	0.935	-1.354	0.006	0.03	0.01
NBR1	-0.109	0.359	0.573	-0.254	0.05	0.158	0.146	0.232	0.369	-0.523	0.001	0.011	0.002
NCF2	1.918	0.198	0.399	2.859	0.055	0.169	-0.942	0.386	0.532	4.801	0.003	0.019	0.004
NEK11	0.041	0.847	0.92	-0.292	0.212	0.397	0.333	0.165	0.29	-1.045	0.002	0.016	0.014
NME2	0.48	0.175	0.371	0.425	0.23	0.418	0.056	0.864	0.916	1.108	0.005	0.029	0.029
NMNAT1	0.022	0.906	0.952	-0.301	0.141	0.306	0.323	0.122	0.234	-0.953	0.001	0.011	0.006
NOM1	0.143	0.336	0.552	0.104	0.479	0.653	0.038	0.792	0.866	0.552	0.003	0.019	0.046
NOP2	0.082	0.589	0.762	0.147	0.341	0.531	-0.065	0.668	0.776	0.492	0.007	0.035	0.087
NOP9	-0.058	0.729	0.852	-0.212	0.226	0.413	0.154	0.374	0.52	0.618	0.003	0.02	0.03
NOTCH2	0.15	0.414	0.624	0.306	0.113	0.266	-0.156	0.394	0.539	0.765	0.002	0.013	0.007
NPHP1	-0.914	0.12	0.294	-0.956	0.11	0.263	0.042	0.947	0.97	-2.329	0.01	0.043	0.021
NPM3	-0.077	0.506	0.7	0.174	0.15	0.318	-0.252	0.05	0.123	0.366	0.009	0.039	0.008
NSUN2	0.209	0.068	0.204	0.157	0.155	0.325	0.052	0.618	0.736	0.349	0.007	0.034	0.01
NUCB2	-0.159	0.24	0.45	0.061	0.635	0.769	-0.22	0.118	0.228	-0.413	0.011	0.046	0.03
NUDT9	0.247	0.102	0.263	0.239	0.113	0.266	0.008	0.956	0.975	0.55	0.003	0.017	0.007
NUP153	0.194	0.291	0.506	0.192	0.294	0.485	0.001	0.994	0.997	0.535	0.012	0.049	0.088
NUP50	0.036	0.778	0.88	0.264	0.062	0.181	-0.228	0.1	0.202	0.501	0.003	0.018	0.004
OCEL1	-0.322	0.108	0.275	-0.221	0.249	0.438	-0.101	0.608	0.729	-0.629	0.009	0.042	0.025
ODR4	0.24	0.066	0.201	0.105	0.391	0.577	0.135	0.273	0.416	0.412	0.006	0.029	0.009
OR8G3P	0.562	0.492	0.688	0.095	0.911	0.952	0.467	0.571	0.699	2.167	0.011	0.046	0.164
OSCP1	0.051	0.895	0.947	-0.682	0.139	0.304	0.733	0.119	0.23	-1.729	0.009	0.04	0.022
OTUB2	0.186	0.49	0.687	-0.23	0.425	0.606	0.417	0.163	0.287	-1.018	0.011	0.045	0.045
PABPN1L	0.339	0.491	0.688	-0.371	0.5	0.67	0.71	0.203	0.336	1.543	0.005	0.026	0.034
PART1	2.071	0.253	0.464	3.242	0.07	0.196	-1.171	0.356	0.502	4.83	0.01	0.042	0.013
PCSK6	-0.318	0.323	0.539	0.1	0.736	0.84	-0.418	0.206	0.339	0.958	0.005	0.028	0.035
PDE6D	-0.081	0.565	0.744	-0.283	0.073	0.201	0.201	0.191	0.322	-0.627	0.002	0.015	0.005
PDS5A	0.16	0.246	0.457	0.164	0.234	0.422	-0.004	0.974	0.984	0.413	0.01	0.044	0.061
PDXDC1	0.223	0.065	0.199	0.13	0.254	0.444	0.093	0.403	0.548	0.393	0.005	0.026	0.008
PDZK1	-0.347	0.256	0.468	-0.212	0.473	0.649	-0.136	0.663	0.771	-1.557	0.002	0.014	0.025
PEX11G	-0.188	0.605	0.774	-0.848	0.058	0.175	0.661	0.139	0.257	-1.563	0.008	0.036	0.009
PFN4	-0.294	0.596	0.767	-0.9	0.16	0.331	0.606	0.351	0.497	-3.116	0.005	0.026	0.026
PHLPP1	0.022	0.903	0.951	0.038	0.83	0.904	-0.016	0.928	0.957	0.549	0.009	0.039	0.249
PIERCE2	-0.912	0.095	0.252	-1.037	0.068	0.193	0.125	0.831	0.894	-2.212	0.007	0.033	0.009
PIK3CD-AS2	0.097	0.882	0.94	-1.279	0.13	0.292	1.375	0.108	0.214	-4.863	0.002	0.014	0.006
PIP5KL1	-0.775	0.069	0.207	-0.128	0.717	0.828	-0.647	0.132	0.247	-1.438	0.009	0.04	0.012
PITPNA	0.282	0.058	0.186	0.109	0.432	0.612	0.173	0.219	0.354	0.51	0.003	0.02	0.005
PLS1	0.308	0.072	0.213	0.084	0.6	0.744	0.225	0.175	0.303	0.705	0.001	0.01	0.003
PLS3	0.286	0.057	0.184	0.249	0.09	0.231	0.036	0.789	0.864	0.589	0.001	0.012	0.002
PMEL	0.076	0.811	0.901	-0.313	0.364	0.553	0.388	0.27	0.413	-1.35	0.008	0.037	0.064
PMEPA1	0.186	0.166	0.359	0.276	0.051	0.159	-0.09	0.48	0.621	0.464	0.004	0.023	0.005
PMM1	-0.218	0.197	0.399	-0.294	0.096	0.24	0.076	0.654	0.764	-0.949	0	0.005	0.002
POLDIP3	0.004	0.971	0.986	0.147	0.169	0.343	-0.143	0.181	0.309	0.355	0.005	0.029	0.026
POLG2	-0.268	0.112	0.281	-0.318	0.068	0.193	0.05	0.76	0.843	-0.61	0.004	0.023	0.006
POLR2C	0.169	0.165	0.358	0.057	0.626	0.763	0.112	0.345	0.492	0.412	0.005	0.026	0.026
POU5F1B	0.275	0.708	0.84	-1.088	0.229	0.417	1.362	0.137	0.254	-4.164	0.004	0.025	0.018
PP7080	0.006	0.961	0.981	0.175	0.196	0.376	-0.168	0.217	0.352	0.447	0.005	0.028	0.031
PPIP5K1	-0.257	0.163	0.356	-0.007	0.968	0.982	-0.25	0.182	0.31	-0.657	0.005	0.029	0.025
PPP1R27	1.965	0.086	0.236	1.256	0.276	0.467	0.71	0.449	0.592	3.078	0.01	0.044	0.019
PPP2R3B	-0.136	0.42	0.628	-0.373	0.05	0.157	0.237	0.194	0.325	-0.569	0.008	0.038	0.008
PRMT6	-0.21	0.124	0.299	-0.109	0.4	0.585	-0.101	0.438	0.581	-0.431	0.007	0.033	0.024
PRODH	-1.078	0.063	0.196	-0.525	0.287	0.478	-0.553	0.34	0.487	-2.423	0.006	0.03	0.009
PRR22	-0.808	0.057	0.185	-0.449	0.234	0.422	-0.359	0.394	0.539	-1.431	0.009	0.039	0.01
PRSS27	0.227	0.362	0.576	-0.281	0.298	0.489	0.509	0.074	0.162	-1.167	0.003	0.021	0.007
PRX	-0.2	0.46	0.661	-0.428	0.144	0.31	0.229	0.433	0.577	-1.034	0.007	0.034	0.03
PSD4	-0.204	0.126	0.303	-0.064	0.609	0.751	-0.14	0.281	0.425	-0.406	0.009	0.039	0.028
PSMD10	0.145	0.369	0.584	-0.057	0.722	0.832	0.202	0.226	0.362	-0.546	0.008	0.037	0.053
PSME3	0.03	0.815	0.903	0.226	0.103	0.251	-0.196	0.151	0.272	0.439	0.006	0.031	0.015
PSME4	0.173	0.208	0.412	0.041	0.758	0.856	0.132	0.329	0.475	0.543	0.002	0.014	0.018
PSPH	-0.058	0.776	0.88	0.29	0.16	0.331	-0.348	0.107	0.212	0.672	0.005	0.027	0.014
QRSL1	0.045	0.772	0.877	0.221	0.167	0.341	-0.177	0.266	0.409	0.453	0.012	0.049	0.049
RAD52	-0.059	0.786	0.886	-0.434	0.084	0.221	0.375	0.136	0.253	-0.751	0.012	0.048	0.019
RAP2A	-0.15	0.287	0.501	-0.179	0.212	0.397	0.029	0.838	0.899	-0.707	0.001	0.008	0.008
RAPGEF6	0.345	0.103	0.265	0.38	0.077	0.209	-0.034	0.859	0.913	0.663	0.006	0.031	0.01
RARG	0.014	0.96	0.981	-0.364	0.217	0.402	0.378	0.203	0.336	-0.976	0.007	0.034	0.039
RBBP5	0.219	0.068	0.205	0.144	0.209	0.394	0.075	0.498	0.637	0.346	0.01	0.042	0.014
RET	-0.175	0.446	0.65	0.265	0.251	0.44	-0.44	0.074	0.162	0.702	0.009	0.042	0.015
RHBDD1	-0.252	0.209	0.413	-0.38	0.075	0.205	0.128	0.531	0.666	-0.798	0.003	0.02	0.007
RILPL1	0.173	0.356	0.571	0.212	0.264	0.454	-0.039	0.832	0.895	0.575	0.009	0.039	0.067
RLF	0.317	0.05	0.169	0.176	0.248	0.437	0.141	0.342	0.488	0.736	0	0.006	0.001
RNA5SP101	-1.838	0.08	0.226	-1.075	0.235	0.423	-0.763	0.48	0.62	-4.44	0.004	0.023	0.009
RNF5	-0.256	0.119	0.292	-0.186	0.243	0.432	-0.07	0.652	0.763	-0.482	0.01	0.045	0.029
ROCK2	-0.116	0.439	0.645	0.152	0.309	0.5	-0.268	0.093	0.192	0.577	0.002	0.016	0.007
RPL21P125	0.925	0.256	0.468	-0.256	0.776	0.868	1.18	0.178	0.306	-3.869	0.011	0.046	0.046
RPL7AP39	0.154	0.676	0.821	0.503	0.175	0.351	-0.349	0.334	0.481	1.304	0.002	0.017	0.018
RPN1	-0.026	0.791	0.889	0.132	0.194	0.375	-0.158	0.128	0.242	0.455	0.001	0.009	0.005
RPS17	0.348	0.376	0.589	0.793	0.052	0.162	-0.444	0.23	0.367	1.18	0.007	0.035	0.008
RPS2P7	0.28	0.519	0.711	0.77	0.082	0.218	-0.49	0.237	0.376	1.232	0.01	0.042	0.018
RRP12	0.058	0.659	0.81	0.12	0.368	0.557	-0.062	0.636	0.75	0.401	0.011	0.046	0.119
RUFY3	0.27	0.155	0.345	0.249	0.189	0.369	0.022	0.904	0.941	0.696	0.003	0.017	0.014
SBDS	0.246	0.075	0.217	0.225	0.1	0.247	0.022	0.863	0.916	0.442	0.005	0.028	0.008
SCARF2	-0.524	0.191	0.392	-0.623	0.135	0.298	0.099	0.816	0.883	-1.717	0.005	0.028	0.02
SCPEP1	0.373	0.057	0.184	0.228	0.223	0.41	0.145	0.417	0.562	0.567	0.009	0.039	0.01
SDCBP2	0.852	0.175	0.371	1.034	0.102	0.25	-0.182	0.729	0.821	1.712	0.011	0.046	0.023
SDHB	0.187	0.181	0.379	0.23	0.107	0.257	-0.044	0.742	0.83	0.423	0.009	0.041	0.022
SEL1L3	0.578	0.113	0.281	0.549	0.131	0.293	0.029	0.929	0.958	1.154	0.005	0.028	0.015
SENP1	-0.022	0.862	0.929	0.217	0.108	0.26	-0.239	0.084	0.177	0.448	0.005	0.026	0.009
SEPHS2	-0.126	0.233	0.441	-0.059	0.564	0.718	-0.067	0.516	0.653	-0.345	0.007	0.033	0.051
SEPSECS	-0.354	0.09	0.243	-0.262	0.191	0.371	-0.092	0.651	0.762	-0.677	0.008	0.036	0.016
SETD7	0.056	0.718	0.846	0.313	0.066	0.19	-0.257	0.122	0.234	0.837	0	0.005	0.001
SF3A1	0.143	0.25	0.461	0.209	0.106	0.257	-0.065	0.588	0.713	0.443	0.004	0.023	0.013
SF3A2	0.024	0.85	0.922	0.229	0.088	0.227	-0.205	0.122	0.234	0.501	0.002	0.015	0.005
SGTA	0.139	0.35	0.567	0.306	0.056	0.17	-0.167	0.263	0.405	0.447	0.01	0.045	0.012
SIAE	-0.271	0.082	0.23	-0.216	0.152	0.321	-0.055	0.713	0.809	-0.542	0.004	0.025	0.009
SLC12A5-AS1	0.179	0.671	0.818	-0.709	0.167	0.34	0.888	0.091	0.188	-1.951	0.01	0.042	0.018
SLC17A5	0.41	0.159	0.35	0.392	0.18	0.357	0.019	0.944	0.968	0.841	0.01	0.043	0.036
SLC22A17	-0.41	0.112	0.281	-0.452	0.087	0.226	0.042	0.872	0.922	-1.149	0.002	0.015	0.005
SLC25A45	-0.185	0.375	0.588	-0.394	0.086	0.223	0.209	0.35	0.497	-0.674	0.012	0.049	0.023
SLC35F5	0.219	0.117	0.289	0.243	0.086	0.223	-0.024	0.851	0.908	0.427	0.008	0.036	0.013
SLC35G1	0.132	0.535	0.723	0.243	0.26	0.451	-0.112	0.596	0.72	0.761	0.003	0.02	0.037
SLF2	-0.06	0.735	0.855	0.303	0.104	0.254	-0.363	0.062	0.142	0.573	0.007	0.034	0.008
SLITRK5	0.139	0.799	0.893	0.303	0.575	0.727	-0.164	0.761	0.844	1.629	0.006	0.029	0.131
SMC5	0.364	0.069	0.206	0.13	0.49	0.662	0.233	0.222	0.358	0.616	0.006	0.031	0.01
SNHG26	0.175	0.652	0.805	0.645	0.101	0.248	-0.47	0.215	0.35	1.379	0.002	0.016	0.008
SNRNP200	0.17	0.268	0.48	-0.152	0.322	0.512	0.322	0.052	0.126	0.593	0.002	0.017	0.004
SOD2	0.173	0.164	0.357	0.132	0.279	0.47	0.041	0.73	0.822	0.463	0.003	0.018	0.017
SPRED1	0.745	0.09	0.243	0.846	0.057	0.173	-0.101	0.783	0.86	1.333	0.006	0.03	0.006
SPRY2	0.542	0.083	0.232	0.305	0.318	0.509	0.237	0.41	0.554	1.156	0.002	0.013	0.005
SREK1IP1	0.272	0.079	0.225	0.28	0.072	0.2	-0.008	0.953	0.973	0.524	0.004	0.022	0.006
SRF	0.246	0.093	0.25	0.278	0.063	0.183	-0.032	0.812	0.881	0.502	0.004	0.022	0.005
SRGAP2C	-0.349	0.291	0.507	-0.565	0.114	0.269	0.216	0.546	0.679	-1.189	0.01	0.044	0.028
SRMS	-0.209	0.657	0.809	-1.155	0.06	0.177	0.946	0.124	0.236	-2.096	0.011	0.047	0.012
SRP72	0.224	0.08	0.226	0.167	0.176	0.352	0.057	0.628	0.745	0.412	0.005	0.028	0.01
SRPK1	0.197	0.096	0.253	0.03	0.784	0.873	0.167	0.151	0.273	0.503	0.001	0.009	0.004
SSC4D	0.01	0.973	0.987	-0.514	0.144	0.31	0.525	0.142	0.261	-1.199	0.01	0.042	0.029
STAG1	-0.113	0.453	0.656	0.153	0.313	0.504	-0.266	0.098	0.199	0.45	0.011	0.046	0.024
STK16	-0.034	0.807	0.898	-0.278	0.07	0.196	0.244	0.108	0.213	-0.49	0.006	0.031	0.009
STK19	0.093	0.544	0.729	0.011	0.943	0.97	0.082	0.598	0.721	-0.528	0.009	0.041	0.162
STRN3	0.189	0.185	0.384	0.068	0.623	0.76	0.121	0.387	0.532	0.421	0.01	0.043	0.051
STX1B	-0.797	0.342	0.558	-0.152	0.841	0.911	-0.645	0.453	0.595	-3.772	0.01	0.044	0.105
STXBP4	-0.04	0.836	0.915	-0.413	0.066	0.189	0.373	0.097	0.198	-0.692	0.009	0.04	0.011
SUGP1	-0.085	0.487	0.684	-0.242	0.071	0.199	0.157	0.225	0.361	-0.421	0.007	0.033	0.012
SUSD3	-0.804	0.078	0.223	-0.917	0.05	0.158	0.113	0.791	0.865	-1.635	0.003	0.021	0.004
SYNE1	-0.751	0.134	0.316	-0.651	0.183	0.361	-0.1	0.848	0.905	-1.998	0.008	0.036	0.025
TAF5	0.129	0.491	0.688	0.273	0.158	0.33	-0.144	0.439	0.583	0.682	0.003	0.02	0.02
TAF6L	-0.228	0.173	0.369	-0.275	0.109	0.261	0.048	0.773	0.852	-0.54	0.008	0.038	0.021
TCEAL4	-0.157	0.166	0.359	-0.138	0.217	0.401	-0.018	0.865	0.917	-0.502	0.001	0.009	0.007
TCOF1	-0.176	0.246	0.457	0.093	0.528	0.692	-0.269	0.09	0.188	0.492	0.006	0.032	0.015
TCTN2	-0.183	0.567	0.746	-0.525	0.139	0.304	0.342	0.335	0.481	-1.18	0.011	0.045	0.038
TEKT4P2	-0.377	0.283	0.496	-0.668	0.087	0.225	0.291	0.453	0.594	-1.618	0.004	0.023	0.01
TGFBI	0.142	0.855	0.925	0.598	0.427	0.607	-0.456	0.543	0.676	2.065	0.009	0.04	0.122
TGOLN2	-0.169	0.199	0.4	0.012	0.925	0.959	-0.181	0.173	0.3	0.422	0.007	0.033	0.031
TH	-0.19	0.588	0.762	-0.824	0.056	0.17	0.634	0.138	0.256	-1.444	0.008	0.038	0.009
THAP10	-0.451	0.083	0.232	-0.003	0.988	0.993	-0.447	0.091	0.189	-0.791	0.011	0.047	0.016
TIMM44	0.193	0.201	0.404	0.295	0.063	0.183	-0.103	0.48	0.621	0.531	0.004	0.022	0.006
TIMM50	-0.006	0.955	0.978	0.182	0.118	0.274	-0.188	0.109	0.215	0.385	0.005	0.027	0.013
TLR2	0.196	0.898	0.948	2.627	0.061	0.179	-2.43	0.079	0.17	3.89	0.008	0.037	0.008
TMCO3	0.586	0.058	0.186	0.538	0.078	0.21	0.048	0.862	0.915	1.151	0.002	0.014	0.003
TMEM140	0.021	0.928	0.964	-0.029	0.9	0.946	0.05	0.832	0.895	0.844	0.003	0.018	0.127
TMEM216	0.315	0.071	0.21	0.031	0.848	0.915	0.283	0.103	0.207	0.502	0.009	0.041	0.012
TMEM256	-0.09	0.735	0.855	-0.215	0.436	0.616	0.125	0.656	0.766	-1.23	0.004	0.022	0.072
TMEM39A	0.181	0.237	0.447	0.16	0.295	0.486	0.021	0.886	0.93	0.484	0.007	0.035	0.052
TMEM54	-0.002	0.988	0.995	-0.283	0.084	0.221	0.281	0.089	0.185	-0.679	0.001	0.012	0.004
TMEM9	-0.113	0.48	0.678	-0.224	0.18	0.358	0.11	0.495	0.634	-0.56	0.006	0.029	0.034
TNS1	0.104	0.668	0.816	0.255	0.299	0.49	-0.151	0.532	0.667	0.737	0.009	0.041	0.085
TRIB2	-0.573	0.195	0.397	-0.671	0.144	0.311	0.098	0.836	0.898	-1.712	0.009	0.041	0.031
TRIQK	-0.262	0.121	0.296	0.063	0.685	0.806	-0.325	0.065	0.147	-0.502	0.011	0.047	0.013
TSEN54	-0.254	0.063	0.196	-0.193	0.141	0.306	-0.061	0.629	0.745	-0.415	0.007	0.035	0.01
TSNAXIP1	0.16	0.713	0.843	-0.98	0.084	0.221	1.14	0.05	0.123	-4.156	0.001	0.01	0.001
TSPAN33	-0.232	0.337	0.553	-0.394	0.128	0.288	0.162	0.527	0.663	-0.992	0.004	0.025	0.018
TTC28	-0.214	0.576	0.753	-0.799	0.081	0.216	0.586	0.201	0.334	-1.737	0.007	0.033	0.013
TTC30B	-0.144	0.45	0.654	-0.324	0.118	0.274	0.179	0.378	0.524	-0.867	0.002	0.015	0.01
TTC39A	-0.003	0.976	0.989	0.085	0.473	0.649	-0.089	0.457	0.599	-0.565	0.001	0.009	0.027
TTC9	-0.082	0.532	0.72	0.16	0.231	0.419	-0.243	0.088	0.184	0.453	0.005	0.026	0.011
TUBA1A	0.204	0.248	0.458	0.056	0.746	0.848	0.149	0.394	0.539	-0.58	0.008	0.037	0.061
TUBA4A	0.656	0.13	0.309	0.814	0.066	0.189	-0.158	0.672	0.778	1.516	0.002	0.017	0.004
TXLNA	0.178	0.17	0.365	0.033	0.787	0.875	0.144	0.26	0.401	0.434	0.005	0.027	0.027
TXNDC5	-0.014	0.935	0.968	0.213	0.226	0.414	-0.227	0.207	0.341	0.936	0	0.003	0.003
UBAP2L	0.106	0.36	0.574	0.098	0.393	0.579	0.007	0.948	0.97	0.466	0.002	0.015	0.036
USF3	0.419	0.093	0.248	0.123	0.604	0.748	0.295	0.22	0.356	0.735	0.008	0.038	0.019
USP38	0.142	0.277	0.49	0.241	0.079	0.212	-0.099	0.438	0.581	0.456	0.004	0.024	0.01
UTP23	0.283	0.101	0.262	0.294	0.091	0.232	-0.011	0.946	0.969	0.693	0.001	0.011	0.003
VARS1	0.03	0.8	0.894	0.195	0.121	0.279	-0.165	0.182	0.311	0.45	0.003	0.02	0.012
VCP	0.195	0.089	0.242	0.166	0.14	0.305	0.029	0.784	0.86	0.361	0.006	0.032	0.013
VMP1	0.191	0.146	0.333	-0.067	0.592	0.739	0.258	0.06	0.14	0.474	0.003	0.02	0.005
WBP11	0.001	0.996	0.998	0.135	0.21	0.395	-0.135	0.214	0.349	0.328	0.009	0.041	0.049
WDR13	-0.018	0.885	0.941	-0.189	0.161	0.333	0.171	0.206	0.34	-0.42	0.009	0.041	0.036
WDR31	-0.151	0.678	0.822	-0.577	0.161	0.333	0.426	0.305	0.451	-1.495	0.009	0.041	0.04
WDR87	-1.461	0.192	0.393	-1.874	0.122	0.28	0.413	0.749	0.835	-3.987	0.011	0.047	0.03
WFDC2	-0.594	0.306	0.521	-1.455	0.051	0.159	0.862	0.244	0.384	-3.764	0.004	0.025	0.005
WWC3	-0.037	0.815	0.902	-0.013	0.937	0.966	-0.025	0.877	0.924	-0.648	0.003	0.017	0.12
WWP2	0.02	0.865	0.93	0.107	0.364	0.553	-0.087	0.457	0.599	0.351	0.011	0.047	0.117
XPO1	0.171	0.316	0.533	0.336	0.066	0.189	-0.165	0.333	0.479	0.639	0.003	0.019	0.006
XPO7	-0.002	0.988	0.995	0.18	0.132	0.294	-0.182	0.13	0.245	0.506	0.001	0.01	0.005
YKT6	0.272	0.065	0.2	0.269	0.068	0.192	0.003	0.985	0.99	0.48	0.005	0.026	0.006
YTHDF2	0.043	0.701	0.837	0.225	0.068	0.193	-0.182	0.13	0.245	0.358	0.009	0.041	0.012
ZBTB12	-0.411	0.052	0.175	-0.288	0.149	0.316	-0.123	0.54	0.674	-0.703	0.005	0.029	0.006
ZC3H14	0.04	0.753	0.865	0.165	0.215	0.4	-0.125	0.343	0.489	0.389	0.011	0.047	0.064
ZDHHC21	0.072	0.669	0.816	0.19	0.271	0.462	-0.117	0.49	0.63	0.524	0.009	0.039	0.073
ZFAND1	-0.193	0.122	0.297	-0.227	0.076	0.207	0.035	0.774	0.853	-0.419	0.006	0.029	0.009
ZFAND2A-DT	-0.131	0.501	0.696	-0.262	0.202	0.385	0.131	0.521	0.657	-0.696	0.007	0.035	0.047
ZFC3H1	-0.045	0.779	0.881	0.126	0.43	0.611	-0.17	0.299	0.445	0.519	0.007	0.033	0.066
ZNF232	-0.216	0.292	0.507	-0.402	0.073	0.202	0.186	0.392	0.538	-0.742	0.007	0.032	0.012
ZNF468	0.279	0.098	0.257	0.271	0.107	0.258	0.008	0.96	0.977	0.528	0.006	0.031	0.013
ZNF487	-0.084	0.761	0.87	-0.188	0.512	0.679	0.103	0.724	0.817	-1.348	0.003	0.02	0.082
ZNF492	-0.018	0.973	0.987	0.962	0.061	0.181	-0.98	0.065	0.147	1.767	0.002	0.016	0.003
ZNF512	-0.404	0.136	0.317	-0.513	0.072	0.199	0.11	0.692	0.793	-0.991	0.006	0.03	0.009
ZNF561-AS1	0.114	0.665	0.814	-0.224	0.428	0.608	0.338	0.243	0.383	-1.054	0.008	0.038	0.06
ZNF614	-0.052	0.775	0.879	-0.376	0.074	0.203	0.324	0.123	0.235	-0.72	0.005	0.028	0.009
ZNF616	-0.241	0.147	0.335	-0.255	0.131	0.292	0.013	0.935	0.962	-0.515	0.01	0.044	0.028
ZNF664	-0.187	0.096	0.255	-0.137	0.209	0.394	-0.051	0.63	0.746	-0.491	0.001	0.009	0.004
ZNF672	-0.021	0.873	0.935	-0.254	0.086	0.223	0.232	0.114	0.223	-0.577	0.002	0.015	0.005
ZNF704	0.155	0.629	0.79	0.294	0.36	0.55	-0.139	0.659	0.768	1.006	0.006	0.031	0.081
ZNF837	-0.061	0.744	0.86	-0.3	0.141	0.306	0.24	0.24	0.38	-0.689	0.007	0.034	0.027
ZNF846	-0.24	0.486	0.683	-0.795	0.056	0.169	0.555	0.177	0.304	-2.634	0.001	0.008	0.002
ZSCAN26	-0.05	0.824	0.908	-0.469	0.073	0.202	0.419	0.111	0.218	-0.765	0.012	0.049	0.016
