## Additional File 11 for "TP53-META, a meta-analysis tool for comparative transcriptomics of TP53 dependency: Examples from target silencing and liver fibrosis"

### Sheet: Sheet1
TP53
ID	GeneRatio	BgRatio	RichFactor	FoldEnrichment	zScore	pvalue	p.adjust	qvalue	geneID	Count
FISCHER_DIRECT_P53_TARGETS_META_ANALYSIS	11/20	311/21728	0.035	38.426	20.178	6.48586e-16	5.0006e-13	3.0108e-13	CMBL/COBLL1/DGKA/EDA2R/ETV7/ITGA3/LIF/MFAP3L/PHLDA3/SPATA18/VCAN	11
HALLMARK_P53_PATHWAY	4/20	200/21728	0.02	21.728	8.939	3.00687e-05	0.00496074	0.00298681	DGKA/LIF/PHLDA3/RALGDS	4
PASINI_SUZ12_TARGETS_DN	4/20	316/21728	0.013	13.752	6.931	0.000176921	0.0151563	0.00912541	CAPN2/ITGA3/JAG1/VCAN	4
SANSOM_APC_TARGETS_DN	4/20	361/21728	0.011	12.038	6.419	0.000294122	0.0173355	0.0104375	CMBL/DGKA/ITGA3/TEP1	4
LIM_MAMMARY_STEM_CELL_UP	4/20	480/21728	0.008	9.053	5.416	0.000860285	0.0245659	0.0147909	ENPP2/JAG1/PHLDA3/VCAN	4
BROWNE_HCMV_INFECTION_48HR_DN	4/20	485/21728	0.008	8.96	5.381	0.000894155	0.0246212	0.0148242	ENPP2/ITGA3/LIMK2/TEP1	4
CREIGHTON_ENDOCRINE_THERAPY_RESISTANCE_5	4/20	493/21728	0.008	8.815	5.327	0.000950301	0.0252649	0.0152117	COBLL1/LIMK2/MFAP3L/PHLDA3	4
ONGUSAHA_TP53_TARGETS	3/20	39/21728	0.077	83.569	15.665	5.9673e-06	0.00230039	0.00138504	DGKA/ENPP2/PHLDA3	3
PID_TAP63_PATHWAY	3/20	54/21728	0.056	60.356	13.255	1.60538e-05	0.00412582	0.00248411	ITGA3/JAG1/SPATA18	3
CHIARETTI_ACUTE_LYMPHOBLASTIC_LEUKEMIA_ZAP70	3/20	68/21728	0.044	47.929	11.765	3.21708e-05	0.00496074	0.00298681	ADGRG1/DGKA/VCAN	3
MACAEVA_PBMC_RESPONSE_TO_IR	3/20	106/21728	0.028	30.747	9.319	0.000121109	0.0131416	0.00791238	CMBL/EDA2R/SPATA18	3
DARWICHE_SQUAMOUS_CELL_CARCINOMA_UP	3/20	150/21728	0.02	21.728	7.732	0.000337267	0.0173355	0.0104375	CAPN2/JAG1/LIF	3
DARWICHE_PAPILLOMA_RISK_LOW_UP	3/20	164/21728	0.018	19.873	7.364	0.000437939	0.0190036	0.0114418	CAPN2/JAG1/LIF	3
MARTORIATI_MDM4_TARGETS_NEUROEPITHELIUM_UP	3/20	178/21728	0.017	18.31	7.039	0.000556168	0.0214403	0.0129089	EDA2R/PHLDA3/VCAN	3
PLASARI_TGFB1_TARGETS_10HR_UP	3/20	195/21728	0.015	16.714	6.69	0.00072504	0.0243046	0.0146335	JAG1/LIF/UNC5B	3
LINDGREN_BLADDER_CANCER_CLUSTER_3_DN	3/20	226/21728	0.013	14.421	6.156	0.00111073	0.0266177	0.0160262	DGKA/JAG1/UNC5B	3
MANNE_COVID19_COMBINED_COHORT_VS_HEALTHY_DONOR_PLATELETS_DN	3/20	228/21728	0.013	14.295	6.125	0.00113928	0.0266177	0.0160262	COBLL1/MFAP3L/UNC5B	3
HOSHIDA_LIVER_CANCER_SUBCLASS_S1	3/20	235/21728	0.013	13.869	6.021	0.00124284	0.0273781	0.016484	DGKA/RALGDS/VCAN	3
MIYAGAWA_TARGETS_OF_EWSR1_ETS_FUSIONS_DN	3/20	235/21728	0.013	13.869	6.021	0.00124284	0.0273781	0.016484	ENPP2/LIF/VCAN	3
JAEGER_METASTASIS_DN	3/20	259/21728	0.012	12.584	5.692	0.00164254	0.034227	0.0206077	DGKA/ENPP2/JAG1	3
WANG_SMARCE1_TARGETS_UP	3/20	295/21728	0.01	11.048	5.274	0.00237975	0.0436854	0.0263025	JAG1/UNC5B/VCAN	3
REACTOME_EXTRACELLULAR_MATRIX_ORGANIZATION	3/20	301/21728	0.01	10.828	5.212	0.00251956	0.0451764	0.0272002	CAPN2/ITGA3/VCAN	3
GRUETZMANN_PANCREATIC_CANCER_UP	3/20	359/21728	0.008	9.079	4.685	0.00413851	0.060404	0.0363686	DGKA/ITGA3/VCAN	3
HAN_SATB1_TARGETS_DN	3/20	388/21728	0.008	8.4	4.464	0.00513979	0.0707639	0.0426062	ADGRG1/ITGA3/LIF	3
PEDERSEN_METASTASIS_BY_ERBB2_ISOFORM_7	3/20	399/21728	0.008	8.168	4.387	0.00555472	0.0738295	0.0444519	CMBL/ITGA3/JAG1	3
FOSTER_TOLERANT_MACROPHAGE_DN	3/20	414/21728	0.007	7.872	4.285	0.00615242	0.0783165	0.0471535	DGKA/PRKX/VCAN	3
AMUNDSON_DNA_DAMAGE_RESPONSE_TP53	2/20	16/21728	0.125	135.8	16.372	9.58488e-05	0.0123166	0.00741567	LIF/PHLDA3	2
VERRECCHIA_RESPONSE_TO_TGFB1_C1	2/20	19/21728	0.105	114.358	15.004	0.000136359	0.0131416	0.00791238	ITGA3/VCAN	2
LU_TUMOR_ANGIOGENESIS_UP	2/20	25/21728	0.08	86.912	13.046	0.000238434	0.0165869	0.00998677	JAG1/VCAN	2
BYSTRYKH_HEMATOPOIESIS_STEM_CELL_SCP2_QTL_TRANS	2/20	26/21728	0.077	83.569	12.787	0.000258161	0.0165869	0.00998677	LIF/TEP1	2
GAZDA_DIAMOND_BLACKFAN_ANEMIA_ERYTHROID_UP	2/20	26/21728	0.077	83.569	12.787	0.000258161	0.0165869	0.00998677	LIMK2/PRKX	2
VALK_AML_CLUSTER_2	2/20	29/21728	0.069	74.924	12.091	0.000321969	0.0173355	0.0104375	ADGRG1/JAG1	2
ZHAN_LATE_DIFFERENTIATION_GENES_UP	2/20	33/21728	0.061	65.842	11.315	0.000417795	0.0190036	0.0114418	CAPN2/JAG1	2
DACOSTA_ERCC3_ALLELE_XPCS_VS_TTD_DN	2/20	34/21728	0.059	63.906	11.142	0.000443663	0.0190036	0.0114418	ENPP2/VCAN	2
HALLMARK_ANGIOGENESIS	2/20	36/21728	0.056	60.356	10.819	0.000497681	0.0201954	0.0121594	JAG1/VCAN	2
AMIT_EGF_RESPONSE_120_MCF10A	2/20	41/21728	0.049	52.995	10.115	0.000645991	0.022639	0.0136307	LIF/PHLDA3	2
VALK_AML_WITH_FLT3_ITD	2/20	41/21728	0.049	52.995	10.115	0.000645991	0.022639	0.0136307	ADGRG1/ENPP2	2
KERLEY_RESPONSE_TO_CISPLATIN_UP	2/20	45/21728	0.044	48.284	9.638	0.000778197	0.0245659	0.0147909	DGKA/PHLDA3	2
JIANG_TIP30_TARGETS_UP	2/20	46/21728	0.043	47.235	9.528	0.00081312	0.0245659	0.0147909	JAG1/VCAN	2
TURASHVILI_BREAST_DUCTAL_CARCINOMA_VS_DUCTAL_NORMAL_UP	2/20	47/21728	0.043	46.23	9.422	0.000848791	0.0245659	0.0147909	UNC5B/VCAN	2
HENDRICKS_SMARCA4_TARGETS_UP	2/20	54/21728	0.037	40.237	8.763	0.00111928	0.0266177	0.0160262	ADGRG1/ITGA3	2
VERRECCHIA_EARLY_RESPONSE_TO_TGFB1	2/20	54/21728	0.037	40.237	8.763	0.00111928	0.0266177	0.0160262	ITGA3/VCAN	2
KANNAN_TP53_TARGETS_UP	2/20	58/21728	0.034	37.462	8.44	0.00129007	0.027629	0.0166351	DGKA/VCAN	2
TURASHVILI_BREAST_DUCTAL_CARCINOMA_VS_LOBULAR_NORMAL_UP	2/20	74/21728	0.027	29.362	7.418	0.00208946	0.041307	0.0248705	UNC5B/VCAN	2
WP_PRIMARY_FOCAL_SEGMENTAL_GLOMERULOSCLEROSIS_FSGS	2/20	74/21728	0.027	29.362	7.418	0.00208946	0.041307	0.0248705	ITGA3/JAG1	2
HELLEBREKERS_SILENCED_DURING_TUMOR_ANGIOGENESIS	2/20	77/21728	0.026	28.218	7.262	0.00225978	0.0435572	0.0262253	ITGA3/VCAN	2
DARWICHE_PAPILLOMA_PROGRESSION_RISK	2/20	78/21728	0.026	27.856	7.212	0.00231797	0.0435891	0.0262445	MFAP3L/PRKX	2
QUINTENS_EMBRYONIC_BRAIN_RESPONSE_TO_IR	2/20	83/21728	0.024	26.178	6.976	0.0026195	0.0459007	0.0276363	EDA2R/PHLDA3	2
SASSON_RESPONSE_TO_GONADOTROPHINS_UP	2/20	86/21728	0.023	25.265	6.844	0.00280883	0.0481246	0.0289753	ADGRG1/PRKX	2
KEGG_APOPTOSIS	2/20	87/21728	0.023	24.975	6.801	0.00287334	0.0481596	0.0289964	CAPN2/PRKX	2
SASSON_RESPONSE_TO_FORSKOLIN_UP	2/20	88/21728	0.023	24.691	6.759	0.00293854	0.0482046	0.0290234	ADGRG1/PRKX	2
BAELDE_DIABETIC_NEPHROPATHY_UP	2/20	89/21728	0.022	24.413	6.718	0.00300444	0.0482588	0.0290561	ADGRG1/UNC5B	2
KEGG_DILATED_CARDIOMYOPATHY	2/20	90/21728	0.022	24.142	6.678	0.00307103	0.0483217	0.029094	ITGA3/PRKX	2
WP_INTEGRINMEDIATED_CELL_ADHESION	2/20	104/21728	0.019	20.892	6.172	0.00407544	0.060404	0.0363686	CAPN2/ITGA3	2
PID_ERBB1_DOWNSTREAM_PATHWAY	2/20	105/21728	0.019	20.693	6.14	0.00415228	0.060404	0.0363686	CAPN2/RALGDS	2
WOO_LIVER_CANCER_RECURRENCE_UP	2/20	105/21728	0.019	20.693	6.14	0.00415228	0.060404	0.0363686	ENPP2/JAG1	2
AMBROSINI_FLAVOPIRIDOL_TREATMENT_TP53	2/20	108/21728	0.019	20.119	6.046	0.00438687	0.0626348	0.0377117	DGKA/RALGDS	2
MARZEC_IL2_SIGNALING_UP	2/20	115/21728	0.017	18.894	5.84	0.00495766	0.0694974	0.0418436	LIF/PRKX	2
ZHU_CMV_ALL_DN	2/20	119/21728	0.017	18.259	5.73	0.00529843	0.0716682	0.0431506	RALGDS/VCAN	2
KAN_RESPONSE_TO_ARSENIC_TRIOXIDE	2/20	123/21728	0.016	17.665	5.626	0.00564973	0.0738295	0.0444519	JAG1/VCAN	2
KEGG_AXON_GUIDANCE	2/20	129/21728	0.016	16.843	5.478	0.00619625	0.0783165	0.0471535	LIMK2/UNC5B	2
