## Additional File 12 for "TP53-META, a meta-analysis tool for comparative transcriptomics of TP53 dependency: Examples from target silencing and liver fibrosis"

### Sheet: Sheet1
Tool	TP53 META	CAP-RNAseq	RNAseqChef	Network Analyst/ExpressAnalyst	MAGE	OmicsView	Omics Playground	iDEP
Publication Year	2025	2024	2023	2019/2023	2022	2022	2019	2018
Data Management/Analysis
Upload	X	X	X	X	X	X	X	X
User-Defined Pre-processing			X	X			X	X
Differential Gene Expression Analysis	X	X	X	X	X	X	X	X
Meta-Analysis	X			X	X	X	X
Clustering	X	X	X	X		X	X	X
Multiple-Species Integration			X	X		X	X	X
Gene List Filtering	X	X	X	X		X	X
Number of Comparisons Analyzed Simultaneously	4	1	3	>4	3	>4	1	>4
Number of Datasets Analyzed Simultaneously	4	1	1	>4	>4	>4	2	1
Individual Filtering of Datasets/Comparisons	X
Sample Correlation	X	X				X	X	X
Contains Integrated Datasets	X					X	X
Contains Demo Datasets	X	X	X	X	X		X	X
Provides Gene Descriptions						X		X
ORA/GSEA
GO	X	X	X	X	X	X	X	X
KEGG	X	X	X	X	X	X	X	X
Transcription Factor	X		X	X	X		X	X
Disease	X			X	X		X	X
MSigDB	X	X	X		X	X	X	X
Biological Theme Comparison	X
Visualization
Volcano Plots	X		X	X	X	X	X	X
Heatmaps	X	X	X	X	X	X	X	X
Principal Components Analysis (PCA)	X		X	X		X	X	X
Scatter Plots	X	X	X	X		X	X	X
Venn Diagram/UpSet Plots			X	X	X	X	X	X
Library Size Plot	X			X			X	X
Dot Plots	X		X					X
Correlation Matrix	X	X					X
GOSt plot	X
Single-Gene Plots		X	X	X		X		X
Plot Customization
Additional Filtering	X	X		X		X	X	X
Interactivity	X	X	X	X		X	X	X
Layout Adjustment	X	X		X		X	X	X
Font Size/Angle Adjustment	X	X		X		X	X	X
Network Biology
Treatment-Gene Network	X
Pathway-Gene Network	X		X	X
Transcription Factor-Transcription Factor Network	X			X			X	X
Transcription Factor-Gene Network			X	X
Pathway-Pathway Network	X			X			X	X
Gene-Disease Association Network	X			X
Drug-Gene Network				X
Protein-Protein Interaction Network				X
Cluster-Pathway Network		X
Network Prioritization	X			X
TP53-Specificity
Built-in TP53 Modulated Data	X
TP53-related Gene Lists	X
Accessibility
Stand-alone R code				X				X
Web Tool	X	X	X	X	X	X	X	X
